# Broad transcriptional dysregulation of brain and choroid plexus cell types with COVID-19

**DOI:** 10.1101/2020.10.22.349415

**Authors:** Andrew C. Yang, Fabian Kern, Patricia M. Losada, Christina A. Maat, Georges Schmartz, Tobias Fehlmann, Nicholas Schaum, Davis P. Lee, Kruti Calcuttawala, Ryan T. Vest, David Gate, Daniela Berdnik, M. Windy McNerney, Divya Channappa, Inma Cobos, Nicole Ludwig, Walter J. Schulz-Schaeffer, Andreas Keller, Tony Wyss-Coray

**Author notes:** These authors contributed equally (Andrew C. Yang, Fabian Kern).

## Abstract

Though SARS-CoV-2 primarily targets the respiratory system, it is increasingly appreciated that patients may suffer neurological symptoms of varied severity^1–3^. However, an unbiased understanding of the molecular processes across brain cell types that could contribute to these symptoms in COVID-19 patients is still missing. Here, we profile 47,678 droplet-based single-nucleus transcriptomes from the frontal cortex and choroid plexus across 10 non-viral, 4 COVID-19, and 1 influenza patient. We complement transcriptomic data with immunohistochemical staining for the presence of SARS-CoV-2. We find that all major cortex parenchymal and choroid plexus cell types are affected transcriptionally with COVID-19. This arises, in part, from SARS-CoV-2 infection of the cortical brain vasculature, meninges, and choroid plexus, stimulating increased inflammatory signaling into the brain. In parallel, peripheral immune cells infiltrate the brain, microglia activate programs mediating the phagocytosis of live neurons, and astrocytes dysregulate genes involved in neurotransmitter homeostasis. Among neurons, layer 2/3 excitatory neurons—evolutionarily expanded in humans^4^—show a specific downregulation of genes encoding major SNARE and synaptic vesicle components, predicting compromised synaptic transmission. These perturbations are not observed in terminal influenza. Many COVID-19 gene expression changes are shared with those in chronic brain disorders and reside in genetic variants associated with cognitive function, schizophrenia, and depression. Our findings and public dataset provide a molecular framework and new opportunities to understand COVID-19 related neurological disease.
