## Supplementary material for "Broad transcriptional dysregulation of brain and choroid plexus cell types with COVID-19": ED Table 1 Patient Information

### Sheet: Sheet1
Patient ID	Group	Age	Sex	Brain region	Prep	PMI (hours)	Cause of death; co-morbidities	Cortical nuclei	Choroid nuclei	Infection diagnosis	COVID-19 disease course	Mechanical ventilation	COVID-19 neurological symptoms
FC1	Non-viral control	58	M	Medial frontal cortex	Parenchyma	6	Coronary artery disease, endstage cardiomyopathy; diabetes type II	1525
FC2	Non-viral control	79	F	Medial frontal cortex	Parenchyma	2.5	Breast cancer; diabetes type II	2214
FC3	Non-viral control	82	M	Medial frontal cortex	Parenchyma	5	COPD w/ interstitial lung disease & emphysema; rheumatoid arthritis, congestive heart failure, hypothyroidism, transfusion-dependent MDS	1649
FC4	Non-viral control	77	M	Medial frontal cortex	Parenchyma	2	Small cell lung cancer; diabetes type II, coronary artery disease, COPD	2046
CP1	Non-viral control	71	M	Choroid plexus	Lateral ventricles	4	Aspiration pneumonia & Multiple system atrophy		598
CP2	Non-viral control	85	M	Choroid plexus	Lateral ventricles	7.5	Aspiration pneumonia & Frontotemporal lobar degeneration		2059
CP3	Non-viral control	91	M	Choroid plexus	Lateral ventricles	5	Aspiration pneumonia & Alzheimer's disease		452
CP4	Non-viral control	84	M	Choroid plexus	Lateral ventricles	4.5	Pancreatic cancer & Parkinson’s disease		2148
CP5	Non-viral control	74	F	Choroid plexus	Lateral ventricles	5.5	Aspiration pneumonia & Frontotemporal lobar degeneration		3750
CP6	Non-viral control	78	M	Choroid plexus	Lateral ventricles	4.25	Aspiration pneumonia & Alzheimer's disease		3345
Flu	Influenza	66	M	Medial frontal cortex & Choroid plexus	Parenchyma & Lateral ventricles	NR	Superinfected interstitial pneumonia, multiorgan failure; coronary heart disease, cardiomyopathy, atrial fibrillation, nicotine and alcohol abuse	2290	2748	Influenza positive 39 days before death; COVID-19 negative 38 days and 19 days before death	Gastrointestinal infection and diarrhea, hospitalization 39 days before death, mechanical ventilation 38 days before death. Viral pneumonia with bacterial superinfection and sepsis, recovery until 27 days before death, second sepsis 21 days before death with recovery, third sepsis with global respiratory insufficiency and multi-organ failure 5 days before death.	38 days	None reported
CV1, 'Pt 1'	COVID-19	55	M	Medial frontal cortex & Choroid plexus	Parenchyma & Lateral ventricles	NR	Interstitial pneumonia, multiorgan failure; arterial hypertonia, diabetes type II without insulin supplementation	5589	3028	COVID-19 positive 40 days before death	Fever and cuffing 30 days, hospitalization 26 days before death. Sepsis, mechanical ileus, cardiac arrhythmia	26 days, last 9 ECMO	1x generalized tonic-clonic seizure (given Leviracetam)
CV2, 'Pt 2'	COVID-19	68	M	Medial frontal cortex & Choroid plexus	Parenchyma & Lateral ventricles	NR	Superinfected interstitial pneumonia; arterial hypertonia, anemia perniciosa, rheumatoid polyarthritis	1500	1216	COVID-19 positive 23 days before death	Fever and cuffing, hospitalization 20 days before death. Sepsis, recovery from sepsis, cardiac arrhythmia, Candida pneumonia	20 days	None reported
CV3, 'Pt 3'	COVID-19	60	M	Medial frontal cortex & Choroid plexus	Parenchyma & Lateral ventricles	NR	Superinfected interstitial pneumonia; smoker of 25-30 pack years until 15 years before death, depression, clipped cerebral aneurysm	3628	3656	COVID-19 positive 47 days before death	Fever 50 days before death, hospitalization 46 days before death. Sepsis, cardiac arrhythmia, pneumothorax. Thrombopenia	41 days, 30 ECMO	None reported
CV4, 'Pt 4'	COVID-19	79	M	Medial frontal cortex & Choroid plexus	Parenchyma & Lateral ventricles	NR	Superinfected interstitial pneumonia, severe arterosclerosis with dilatative heart disease; arterial hypertonia, hyperlipidemia, diabetes type II with insulin supplementation, coronary heart disease, cerebral insult (occlusion of the A. carotis communis; mechanical recanalisation with A. carotis stent and lysis therapy) in 2014	3185	1052	COVID-19 positive 38 days before death	Thoracal pain two weeks before hospitalization. Hospitalization 24 days before death because of acute respiratory failure and reanimation. Sepsis, prolonged weaning, extubation 6 days before death, renal failure.	18 days	Prolonged psychosyndrome, ischemic brain lesions
