## Supplementary material for "Broad transcriptional dysregulation of brain and choroid plexus cell types with COVID-19": ED Table 5 Choroid Plexus DEGs

### Sheet: Epithelial
Gene	p_val	avg_logFC	pct.1	pct.2	p_val_adj
SLC4A4	8.62495e-185	1.64719	0.111	0.014	2.27793e-180
KCNMA1	6.94024e-173	1.64425	0.124	0.02	1.83299e-168
SERPINA3	0	1.55902	0.345	0.076	0
PDE7B	6.8685e-80	1.15434	0.156	0.088	1.81404e-75
BNC2	5.00192e-80	1.00029	0.271	0.185	1.32106e-75
CEMIP	1.38243e-39	0.956982	0.241	0.176	3.65114e-35
PTGDS	0	0.896423	0.204	0.019	0
AL078604.4	1.3844e-176	0.846231	0.346	0.242	3.65633e-172
SOD2	3.62349e-198	0.773313	0.424	0.264	9.57e-194
LEPR	9.93006e-65	0.760559	0.303	0.237	2.62263e-60
DNAH5	3.56946e-200	0.716076	0.447	0.349	9.42729e-196
CLDN5	2.22489e-216	0.712833	0.353	0.162	5.87616e-212
LRP1B	5.8236e-216	0.679628	0.793	0.688	1.53807e-211
MDM2	5.15128e-119	0.675183	0.387	0.29	1.3605e-114
TTR	1.60733e-307	0.657321	0.931	0.935	4.24513e-303
SAT1	1.19007e-127	0.645635	0.211	0.106	3.14309e-123
IGFBP7	0	0.640632	0.852	0.773	0
NT5DC1	0	0.639397	0.778	0.678	0
PCDH7	9.85799e-152	0.637932	0.259	0.105	2.60359e-147
MT-CO2	7.36466e-275	0.632679	0.8	0.584	1.94508e-270
CA2	2.82903e-194	0.61957	0.424	0.259	7.47176e-190
GPX3	3.28826e-292	0.612568	0.743	0.621	8.68463e-288
OSMR	3.37593e-91	0.603738	0.176	0.093	8.91617e-87
FRK	1.33744e-190	0.587757	0.486	0.345	3.5323e-186
MT-ND2	8.03206e-206	0.566485	0.635	0.431	2.12135e-201
AC022634.2	1.01111e-153	0.563622	0.326	0.15	2.67045e-149
GMDS	5.61304e-57	0.550414	0.332	0.284	1.48246e-52
CFAP299	4.66122e-124	0.544341	0.408	0.293	1.23107e-119
EEF1A1	1.10236e-170	0.541857	0.393	0.208	2.91143e-166
ST6GALNAC3	1.2314e-211	0.541151	0.579	0.45	3.25225e-207
CTSD	1.09007e-189	0.523836	0.589	0.461	2.87897e-185
FP236383.3	4.05706e-179	0.516403	0.648	0.605	1.07151e-174
FTL	7.59505e-111	0.516379	0.185	0.071	2.00593e-106
JUND	1.71386e-151	0.514313	0.412	0.242	4.52647e-147
TMEM30A	4.33836e-155	0.503914	0.326	0.16	1.14581e-150
MT-CO1	1.00989e-236	0.501198	0.792	0.609	2.66721e-232
AC004052.1	1.45177e-112	0.49173	0.464	0.311	3.83427e-108
TGFBR3	2.54667e-64	0.487977	0.318	0.227	6.72602e-60
SERF2	5.69223e-140	0.486365	0.334	0.184	1.50338e-135
C8orf34	3.85496e-45	0.480272	0.102	0.068	1.01813e-40
ECRG4	1.97149e-139	0.474955	0.257	0.106	5.20691e-135
CLU	3.96459e-102	0.473487	0.316	0.18	1.04709e-97
BSG	3.65317e-135	0.461216	0.449	0.341	9.64839e-131
PSAP	1.54845e-120	0.459561	0.401	0.262	4.0896e-116
PTPRE	2.87098e-35	0.459207	0.174	0.137	7.58254e-31
SLC1A3	4.61918e-92	0.454005	0.13	0.065	1.21997e-87
MT-ND5	2.90384e-127	0.449193	0.531	0.354	7.66933e-123
APOD	8.43128e-148	0.442062	0.207	0.068	2.22679e-143
CHI3L1	1.85191e-65	0.439581	0.101	0.047	4.89108e-61
DHFR	3.02734e-89	0.436063	0.317	0.181	7.99552e-85
PRKAR1A	3.81343e-116	0.435371	0.257	0.123	1.00717e-111
SPAG17	2.09812e-128	0.429598	0.651	0.587	5.54136e-124
PEBP1	9.92088e-117	0.427152	0.299	0.158	2.6202e-112
TMBIM6	8.19621e-121	0.425819	0.456	0.322	2.1647e-116
ACTB	5.28056e-93	0.424866	0.305	0.173	1.39465e-88
ITM2B	7.19999e-106	0.423326	0.346	0.2	1.90159e-101
TMTC1	5.90203e-47	0.421912	0.326	0.248	1.55879e-42
EPHX1	7.73545e-90	0.421866	0.274	0.156	2.04301e-85
PRNP	7.39523e-113	0.421407	0.364	0.245	1.95315e-108
DLG2	1.64729e-37	0.420831	0.26	0.231	4.35065e-33
NQO1	3.96017e-141	0.420342	0.186	0.057	1.04592e-136
AP001042.1	1.65136e-91	0.417155	0.11	0.039	4.36141e-87
BICC1	3.2634e-42	0.417093	0.104	0.083	8.61896e-38
NRG1	4.56072e-39	0.414913	0.258	0.187	1.20453e-34
YBX3	2.83808e-75	0.411778	0.154	0.095	7.49564e-71
CAMK2D	1.35173e-22	0.411564	0.151	0.13	3.57005e-18
SHISA5	8.15608e-79	0.403069	0.368	0.29	2.1541e-74
MT-CYB	1.35454e-114	0.401407	0.535	0.366	3.57747e-110
RPL13	4.49096e-99	0.400972	0.453	0.322	1.18611e-94
HIPK1	4.2458e-100	0.397166	0.317	0.182	1.12136e-95
ATP6V0C	2.38948e-99	0.394324	0.283	0.148	6.31087e-95
RHBDD2	5.41101e-67	0.391867	0.278	0.174	1.4291e-62
MT-CO3	2.86043e-132	0.38892	0.732	0.626	7.55467e-128
CP	3.91791e-38	0.384142	0.646	0.654	1.03476e-33
FTH1	2.42336e-71	0.380288	0.263	0.154	6.40034e-67
GSTP1	9.06473e-87	0.379428	0.259	0.144	2.39409e-82
ADGB	5.81295e-67	0.37886	0.355	0.26	1.53526e-62
AC119673.2	1.551e-82	0.378093	0.417	0.273	4.09636e-78
TUBB	7.13878e-104	0.375903	0.185	0.072	1.88542e-99
SP110	4.18848e-58	0.375381	0.14	0.081	1.10622e-53
AC009244.2	2.30512e-64	0.363028	0.291	0.201	6.08805e-60
SNHG26	5.78225e-61	0.361706	0.159	0.092	1.52715e-56
LYPLA2	1.87115e-101	0.360465	0.203	0.084	4.94189e-97
SOSTDC1	1.80617e-176	0.355649	0.138	0.023	4.77027e-172
IER3	2.14542e-56	0.35443	0.278	0.197	5.66626e-52
DCDC1	1.03746e-111	0.353006	0.585	0.53	2.74005e-107
PIK3R3	5.52981e-48	0.350413	0.141	0.092	1.46048e-43
B2M	9.17536e-81	0.348654	0.261	0.14	2.4233e-76
SON	2.81165e-60	0.348492	0.421	0.361	7.42586e-56
WARS	9.49707e-52	0.341862	0.136	0.071	2.50827e-47
MDFIC	2.19683e-66	0.341455	0.381	0.297	5.80205e-62
RBFOX1	5.36435e-13	0.339472	0.135	0.143	1.41678e-08
SLC4A2	2.07237e-92	0.339127	0.494	0.426	5.47334e-88
MT-ND1	1.65453e-76	0.338862	0.542	0.43	4.36979e-72
IGFBP5	1.56529e-06	0.337238	0.153	0.151	0.041341
CPE	9.16192e-71	0.337039	0.326	0.2	2.41975e-66
CRPPA	5.42405e-98	0.33695	0.665	0.675	1.43255e-93
EPB41L2	1.79238e-37	0.336195	0.11	0.065	4.73386e-33
CD59	6.28146e-72	0.33443	0.381	0.269	1.659e-67
USP9Y	1.84425e-120	0.333873	0.61	0.418	4.87084e-116
EEF2	6.80984e-80	0.333423	0.261	0.141	1.79855e-75
MT-ND3	7.3962e-64	0.333158	0.534	0.45	1.95341e-59
MEST	3.38674e-57	0.332991	0.142	0.087	8.94471e-53
NAMPT	1.19979e-24	0.329865	0.121	0.089	3.16875e-20
RFX3	3.73922e-175	0.3297	0.746	0.745	9.87564e-171
AC002460.2	7.8936e-36	0.328825	0.113	0.072	2.08478e-31
AKAP6	2.6391e-53	0.328467	0.313	0.291	6.97014e-49
TMEM47	3.02696e-105	0.327342	0.232	0.102	7.99451e-101
RRM2B	1.54401e-65	0.325998	0.266	0.158	4.07788e-61
SFRP1	6.21329e-150	0.325821	0.641	0.62	1.64099e-145
MT-ND6	5.66427e-53	0.324676	0.164	0.091	1.49599e-48
NPC2	2.30969e-70	0.324063	0.284	0.169	6.10013e-66
ETNK1	2.42186e-54	0.323038	0.303	0.214	6.39639e-50
EIF4G2	2.14928e-77	0.322218	0.239	0.125	5.67647e-73
IFITM3	9.48453e-84	0.319397	0.105	0.031	2.50496e-79
NAV3	2.54452e-19	0.317984	0.157	0.131	6.72034e-15
PLPP3	8.17723e-20	0.316902	0.119	0.09	2.15969e-15
WWTR1	4.5187e-36	0.315687	0.404	0.372	1.19343e-31
MSX1	3.90904e-52	0.314874	0.245	0.153	1.03242e-47
MAST4	5.09183e-34	0.313268	0.272	0.215	1.3448e-29
SOX9	1.98832e-82	0.313077	0.262	0.14	5.25135e-78
SOD3	1.11569e-60	0.312859	0.349	0.247	2.94665e-56
PPP1R1B	7.87349e-79	0.312777	0.395	0.344	2.07947e-74
FP671120.4	5.73206e-57	0.311926	0.132	0.061	1.51389e-52
GNAS	9.89174e-63	0.309374	0.419	0.314	2.61251e-58
FOXP1	4.24991e-36	0.308855	0.652	0.68	1.12244e-31
MIDN	3.14162e-55	0.308184	0.109	0.051	8.29732e-51
ADARB1	1.5191e-49	0.30735	0.283	0.205	4.01209e-45
ZIC1	2.05498e-30	0.306668	0.179	0.141	5.42742e-26
SLC7A11	1.77227e-86	0.304261	0.126	0.041	4.68074e-82
CST3	6.06411e-60	0.303752	0.354	0.256	1.60159e-55
SDC4	1.96805e-36	0.303242	0.21	0.167	5.19783e-32
AUXG01000058.1	5.65438e-49	0.303031	0.139	0.104	1.49338e-44
TXNRD1	1.84692e-43	0.302739	0.262	0.184	4.8779e-39
CFAP157	1.61305e-40	0.302612	0.175	0.12	4.26022e-36
IDS	7.12905e-53	0.302053	0.279	0.191	1.88285e-48
MMP14	5.0055e-56	0.301693	0.265	0.171	1.322e-51
NOVA1	6.7882e-31	0.300181	0.183	0.135	1.79283e-26
TUSC3	3.10208e-51	0.300089	0.337	0.268	8.19291e-47
PRDX1	9.34113e-127	0.299114	0.138	0.034	2.46708e-122
CADM2	1.50518e-06	0.298575	0.128	0.111	0.0397534
ARL6IP1	3.20138e-83	0.298081	0.198	0.09	8.45515e-79
MT-ND4	3.17839e-104	0.297582	0.67	0.51	8.39446e-100
TRAM1	2.57224e-81	0.295736	0.179	0.078	6.79354e-77
ATP6V1G1	1.35843e-96	0.294346	0.161	0.058	3.58776e-92
LINC00278	2.94946e-53	0.293301	0.271	0.167	7.78981e-49
TUBB4B	1.06734e-77	0.290869	0.168	0.073	2.81894e-73
AC007906.2	4.7347e-39	0.289834	0.449	0.385	1.25048e-34
DAPK1	1.01973e-61	0.289553	0.375	0.362	2.6932e-57
ZBBX	6.78262e-44	0.289227	0.398	0.346	1.79136e-39
FAR1	1.2191e-49	0.285549	0.346	0.275	3.21977e-45
ASTN2	5.23661e-25	0.285472	0.167	0.118	1.38304e-20
GJA1	1.20312e-65	0.284782	0.143	0.063	3.17756e-61
LRRIQ1	2.37421e-50	0.284449	0.513	0.461	6.27052e-46
FZD3	5.04567e-45	0.283837	0.325	0.241	1.33261e-40
METRN	1.49619e-49	0.283786	0.269	0.172	3.95158e-45
AFF1	3.28216e-125	0.283438	0.665	0.644	8.66851e-121
GCLM	9.6381e-51	0.281643	0.132	0.064	2.54552e-46
C6orf118	1.53682e-35	0.281527	0.201	0.144	4.05891e-31
METTL7A	1.63731e-56	0.280783	0.297	0.188	4.32429e-52
SCOC	3.63727e-103	0.280188	0.13	0.037	9.60639e-99
FOXJ1	2.47525e-60	0.27935	0.118	0.052	6.53738e-56
GPR155	4.14683e-141	0.279098	0.63	0.656	1.09522e-136
AC011824.2	1.25874e-37	0.278988	0.26	0.174	3.32447e-33
RBMS1	3.88389e-41	0.278915	0.415	0.357	1.02577e-36
C1GALT1	1.35113e-44	0.278248	0.335	0.271	3.56847e-40
SNCAIP	1.4225e-34	0.277405	0.26	0.235	3.75696e-30
TM4SF1	1.39126e-34	0.27662	0.123	0.07	3.67445e-30
CPEB2	4.22283e-40	0.276371	0.24	0.168	1.11529e-35
TUBA1B	3.30678e-91	0.276052	0.149	0.052	8.73354e-87
TMEM106B	1.28043e-59	0.274726	0.182	0.095	3.38174e-55
TLE4	6.72213e-37	0.27415	0.304	0.243	1.77538e-32
IL6ST	7.56598e-36	0.273946	0.202	0.131	1.99825e-31
ALPK1	7.02424e-32	0.273196	0.271	0.231	1.85517e-27
FOLR1	4.51497e-71	0.272069	0.181	0.085	1.19245e-66
SELENOW	3.97144e-49	0.272014	0.378	0.309	1.0489e-44
NUCKS1	4.56867e-35	0.271586	0.299	0.228	1.20663e-30
CDC42SE2	2.36837e-39	0.271458	0.292	0.263	6.25511e-35
AC117386.2	2.10987e-25	0.271099	0.294	0.239	5.57237e-21
SMC6	1.5908e-54	0.270692	0.465	0.414	4.20146e-50
TTC29	2.89865e-31	0.269482	0.198	0.147	7.65561e-27
SERPING1	1.04034e-35	0.267749	0.125	0.068	2.74765e-31
UTY	3.65767e-65	0.267731	0.433	0.299	9.66026e-61
PRKG1	4.70724e-83	0.267012	0.757	0.735	1.24323e-78
SPATA17	1.64155e-45	0.265146	0.452	0.417	4.33549e-41
FGF2	3.89764e-38	0.264972	0.354	0.281	1.02941e-33
STAT3	2.85032e-31	0.263633	0.317	0.302	7.52797e-27
RPLP1	2.83704e-41	0.263626	0.207	0.131	7.4929e-37
SLC2A13	3.18847e-95	0.263559	0.619	0.591	8.42107e-91
CALM1	5.89124e-44	0.262931	0.294	0.201	1.55593e-39
SIPA1L1	6.94628e-96	0.262923	0.742	0.732	1.83458e-91
FRZB	1.98905e-53	0.262446	0.15	0.075	5.25327e-49
MYEF2	5.93475e-33	0.261863	0.211	0.17	1.56743e-28
TANK	9.85189e-32	0.260961	0.259	0.209	2.60198e-27
PARP8	4.52713e-32	0.258465	0.154	0.114	1.19566e-27
FAM120A	1.19731e-39	0.257686	0.312	0.241	3.16223e-35
DR1	6.19966e-59	0.257645	0.168	0.083	1.63739e-54
MT-ATP6	2.82192e-51	0.257556	0.541	0.462	7.45296e-47
PLCL2	2.09041e-25	0.257098	0.181	0.138	5.52099e-21
DLGAP1	8.92723e-21	0.257096	0.178	0.149	2.35777e-16
ANKRD42	1.99778e-33	0.256994	0.157	0.1	5.27633e-29
SPAG16	2.63253e-45	0.256412	0.504	0.465	6.95277e-41
SLC12A2	4.6134e-45	0.25493	0.465	0.429	1.21845e-40
ABCC5	1.80129e-59	0.254566	0.587	0.637	4.75739e-55
GAPDH	1.1451e-45	0.25447	0.234	0.15	3.02432e-41
DST	6.69925e-52	0.25443	0.596	0.559	1.76934e-47
CFAP221	3.74892e-29	0.254425	0.26	0.207	9.90127e-25
DDX5	1.22893e-31	0.254053	0.38	0.333	3.24572e-27
DNAH9	1.03468e-29	0.253913	0.436	0.379	2.73271e-25
TUBA1A	1.11453e-66	0.25277	0.117	0.043	2.9436e-62
FABP5	4.4565e-55	0.252552	0.245	0.144	1.17701e-50
DDX3Y	1.84078e-54	0.252182	0.218	0.124	4.86168e-50
WDR49	1.17096e-49	0.251638	0.507	0.481	3.09261e-45
MIR100HG	1.87387e-15	0.250944	0.136	0.118	4.94908e-11
PACRG	2.46631e-47	0.250105	0.504	0.463	6.51377e-43
CTBP2	4.00849e-52	-0.25189	0.461	0.584	1.05868e-47
NAA25	9.08171e-56	-0.252838	0.321	0.445	2.39857e-51
CNNM2	3.94928e-68	-0.252946	0.604	0.737	1.04304e-63
CUX2	2.03509e-58	-0.252975	0.627	0.736	5.37488e-54
OSBP2	6.47163e-51	-0.253584	0.171	0.274	1.70922e-46
PDK1	3.88529e-63	-0.253726	0.057	0.14	1.02615e-58
DSCAML1	4.6833e-34	-0.25497	0.079	0.142	1.23691e-29
TRA2A	3.06243e-67	-0.255427	0.348	0.486	8.08817e-63
PCP4	1.0197e-41	-0.255462	0.288	0.386	2.69313e-37
GPNMB	1.00369e-41	-0.25703	0.103	0.176	2.65084e-37
AL683813.1	3.02787e-64	-0.257578	0.123	0.23	7.9969e-60
FMN1	2.51133e-47	-0.258276	0.268	0.377	6.63268e-43
TAFA5	2.85524e-71	-0.259068	0.119	0.231	7.54098e-67
C5orf67	2.01786e-76	-0.259905	0.126	0.243	5.32937e-72
ANK2	2.25011e-87	-0.25992	0.132	0.26	5.94276e-83
APPL2	5.60178e-55	-0.261726	0.121	0.216	1.47949e-50
CTNND2	2.42752e-80	-0.26247	0.492	0.641	6.41133e-76
SYTL2	4.73115e-58	-0.262596	0.129	0.231	1.24954e-53
AC009093.2	3.98137e-127	-0.262611	0.182	0.344	1.05152e-122
ABHD3	5.45593e-47	-0.262974	0.226	0.331	1.44097e-42
SULT1C2	5.73869e-118	-0.263673	0.035	0.14	1.51565e-113
FGFR1	4.72068e-68	-0.263971	0.302	0.44	1.24678e-63
HSPA12A	4.85938e-57	-0.263974	0.263	0.384	1.28341e-52
SIMC1	5.0127e-58	-0.263978	0.305	0.43	1.3239e-53
PAX8-AS1	1.24774e-40	-0.264282	0.069	0.122	3.2954e-36
AC105916.1	5.31532e-58	-0.26439	0.362	0.485	1.40383e-53
SPECC1	3.6968e-59	-0.265015	0.242	0.364	9.76361e-55
TMCO4	1.88165e-59	-0.265833	0.223	0.343	4.96962e-55
ZNF536	2.78318e-84	-0.26603	0.558	0.705	7.35066e-80
AKT2	4.37676e-55	-0.266444	0.19	0.3	1.15595e-50
TRIO	8.85839e-71	-0.266458	0.565	0.7	2.33959e-66
LINC00862	2.70579e-45	-0.266784	0.051	0.115	7.14626e-41
RNF144A	5.08354e-56	-0.267202	0.152	0.255	1.34261e-51
NGLY1	3.34582e-64	-0.268203	0.126	0.234	8.83665e-60
FRMD4A	3.45e-70	-0.268621	0.114	0.224	9.11179e-66
FASTKD1	4.14564e-63	-0.268998	0.239	0.366	1.09491e-58
ANKRD37	1.45318e-83	-0.26911	0.041	0.13	3.83799e-79
ZNF75A	2.21668e-63	-0.271298	0.177	0.295	5.85447e-59
RGL3	2.85525e-57	-0.271601	0.162	0.271	7.541e-53
HSPH1	6.58822e-08	-0.273223	0.119	0.146	0.00174002
ZBED3-AS1	9.22609e-49	-0.274219	0.153	0.248	2.4367e-44
WFIKKN2	5.38666e-60	-0.274227	0.083	0.173	1.42267e-55
LRP8	3.2299e-70	-0.274308	0.072	0.166	8.5305e-66
CFAP161	2.91146e-53	-0.274637	0.232	0.344	7.68947e-49
ANKRD33B	2.46582e-61	-0.274785	0.078	0.168	6.51248e-57
ENPP2	4.24369e-71	-0.275007	0.659	0.785	1.1208e-66
ATP2B4	1.05556e-51	-0.275477	0.283	0.4	2.78785e-47
RHOBTB2	3.59717e-81	-0.277269	0.062	0.162	9.50048e-77
ADCY9	1.48535e-83	-0.277681	0.646	0.778	3.92295e-79
ZNF462	2.91349e-51	-0.278466	0.21	0.316	7.69481e-47
FADS2	1.74624e-58	-0.278683	0.153	0.262	4.612e-54
INPP5K	6.49723e-57	-0.279235	0.125	0.223	1.71598e-52
ZNF609	1.26871e-94	-0.279239	0.605	0.744	3.35079e-90
ADTRP	4.98678e-65	-0.279708	0.169	0.288	1.31706e-60
AC092546.1	1.34467e-63	-0.280187	0.066	0.154	3.55141e-59
AC108519.1	3.90498e-90	-0.280822	0.22	0.372	1.03134e-85
PPARA	3.2976e-67	-0.281343	0.373	0.51	8.70929e-63
LIMD1	6.6211e-69	-0.282137	0.14	0.256	1.7487e-64
GYS1	1.62719e-62	-0.282604	0.181	0.298	4.29756e-58
SLC22A8	2.22706e-56	-0.283166	0.149	0.25	5.88188e-52
RFX2	6.70097e-86	-0.283432	0.514	0.656	1.76979e-81
TSPEAR	1.09539e-97	-0.283667	0.02	0.102	2.89304e-93
PDE7A	1.26663e-71	-0.284377	0.176	0.302	3.34529e-67
NFX1	3.25498e-68	-0.28549	0.255	0.387	8.59673e-64
RPS6KA2	1.33483e-71	-0.285615	0.167	0.291	3.52542e-67
RMST	1.97893e-61	-0.285646	0.493	0.612	5.22655e-57
PPFIBP1	7.84642e-54	-0.285688	0.279	0.396	2.07232e-49
TOM1L2	6.34919e-71	-0.286496	0.303	0.442	1.67688e-66
TMEM38A	1.39271e-42	-0.287242	0.275	0.365	3.67828e-38
TNRC18	6.00597e-85	-0.288039	0.356	0.512	1.58624e-80
AL137100.3	4.41397e-75	-0.288153	0.212	0.348	1.16577e-70
TET1	1.00501e-52	-0.289994	0.215	0.325	2.65434e-48
LINC02389	9.51571e-76	-0.290592	0.034	0.113	2.51319e-71
DHRS3	4.08878e-72	-0.290663	0.333	0.473	1.07989e-67
ZHX2	5.26876e-78	-0.290961	0.277	0.424	1.39153e-73
LTBP1	6.99258e-68	-0.291028	0.133	0.247	1.84681e-63
NEAT1	1.09126e-73	-0.291322	0.89	0.943	2.88213e-69
AEBP2	5.54684e-73	-0.291537	0.402	0.547	1.46497e-68
AC026704.1	3.93088e-63	-0.293049	0.087	0.181	1.03818e-58
AMMECR1	3.08987e-67	-0.293572	0.532	0.655	8.16066e-63
DCAKD	4.42331e-76	-0.293882	0.204	0.339	1.16824e-71
FBP2	1.12655e-77	-0.294043	0.116	0.234	2.97534e-73
SYT14	1.75004e-133	-0.29435	0.025	0.131	4.62202e-129
GRAMD1B	4.05234e-67	-0.294972	0.644	0.756	1.07026e-62
ZBTB16	3.12974e-108	-0.29562	0.583	0.745	8.26595e-104
CDHR3	1.69565e-73	-0.295958	0.264	0.406	4.47839e-69
AL445426.1	1.54498e-80	-0.296445	0.117	0.237	4.08045e-76
KIF9-AS1	5.82166e-67	-0.29706	0.219	0.346	1.53756e-62
BNIP3L	4.55615e-49	-0.29725	0.189	0.282	1.20332e-44
TRPM3	2.9641e-128	-0.297667	0.941	0.986	7.82848e-124
EPB41L4A	3.82139e-82	-0.297695	0.449	0.597	1.00927e-77
CDH3	3.47737e-52	-0.298285	0.223	0.328	9.18407e-48
TTC7A	4.74557e-71	-0.298788	0.237	0.369	1.25335e-66
AC016745.1	3.18721e-68	-0.298845	0.161	0.281	8.41774e-64
CCDC144A	1.2307e-101	-0.299601	0.059	0.171	3.2504e-97
SLC7A1	3.60331e-57	-0.300023	0.152	0.254	9.51669e-53
FAM167A	1.34117e-111	-0.300368	0.047	0.158	3.54218e-107
ACTN2	1.76834e-58	-0.302143	0.162	0.27	4.67036e-54
MROH1	1.48194e-72	-0.303238	0.274	0.412	3.91396e-68
FARP1	5.33111e-74	-0.303245	0.252	0.391	1.408e-69
B4GALNT3	6.64934e-65	-0.303587	0.082	0.177	1.75616e-60
GJC1	2.04019e-65	-0.306598	0.105	0.208	5.38834e-61
C11orf80	4.398e-75	-0.30746	0.181	0.311	1.16156e-70
CPEB3	9.10422e-96	-0.307894	0.539	0.701	2.40451e-91
POU2AF1	5.88436e-80	-0.308155	0.508	0.644	1.55412e-75
SASH1	4.86656e-70	-0.308845	0.362	0.498	1.28531e-65
KIAA1217	2.44467e-126	-0.309529	0.752	0.875	6.45661e-122
LIN7A	1.21153e-116	-0.310813	0.025	0.124	3.19978e-112
CDH12	1.77112e-125	-0.310894	0.623	0.797	4.6777e-121
GPR157	1.17581e-74	-0.311486	0.181	0.31	3.10544e-70
ASCC1	1.16335e-55	-0.314432	0.2	0.311	3.07253e-51
PNPLA3	6.26483e-94	-0.314475	0.063	0.172	1.6546e-89
FYB2	3.27427e-110	-0.316493	0.564	0.725	8.64768e-106
NREP	2.78487e-57	-0.317451	0.127	0.223	7.35513e-53
DLGAP2	2.67556e-79	-0.318847	0.048	0.139	7.06643e-75
DYNC1I1	5.17021e-122	-0.319291	0.614	0.773	1.3655e-117
ITPK1	2.35803e-80	-0.320162	0.203	0.341	6.22779e-76
CBFB	1.28487e-79	-0.321485	0.344	0.492	3.39347e-75
GAS7	1.50938e-97	-0.32243	0.497	0.651	3.98642e-93
STAC	3.82985e-76	-0.322439	0.147	0.272	1.0115e-71
METTL2B	7.84485e-46	-0.323719	0.105	0.181	2.0719e-41
NCKAP5	7.71589e-76	-0.323924	0.161	0.287	2.03784e-71
MROH7	3.12445e-91	-0.324497	0.347	0.507	8.25199e-87
ACOT11	1.69814e-106	-0.325281	0.5	0.664	4.48495e-102
PRKX	6.49835e-82	-0.325502	0.166	0.299	1.71628e-77
NPAS3	3.02574e-93	-0.326722	0.185	0.333	7.99127e-89
CDC14B	2.90109e-75	-0.328078	0.27	0.41	7.66207e-71
PDK4	2.53155e-46	-0.331093	0.444	0.549	6.68609e-42
FAM13C	4.66041e-65	-0.331676	0.094	0.186	1.23086e-60
GALNT10	4.07401e-81	-0.337491	0.352	0.498	1.07599e-76
NIM1K	4.64877e-88	-0.339289	0.075	0.185	1.22779e-83
SYTL3	4.25241e-69	-0.339685	0.311	0.448	1.12311e-64
PPP1R13B	4.05728e-101	-0.33987	0.477	0.64	1.07157e-96
LRRN2	3.35067e-80	-0.345388	0.178	0.307	8.84945e-76
ADAMTS17	1.86934e-51	-0.347419	0.33	0.437	4.93712e-47
SHANK2	5.24442e-200	-0.349984	0.793	0.927	1.3851e-195
ABCC1	1.83163e-102	-0.351336	0.313	0.48	4.83753e-98
PLIN5	3.03507e-104	-0.351532	0.157	0.309	8.01592e-100
ERRFI1	4.00847e-48	-0.351975	0.161	0.256	1.05868e-43
P2RY14	4.18953e-73	-0.354187	0.043	0.124	1.1065e-68
PITPNC1	3.94913e-125	-0.356402	0.679	0.819	1.043e-120
KCNH5	5.73313e-72	-0.356486	0.142	0.259	1.51418e-67
INSR	4.55725e-117	-0.361446	0.425	0.604	1.20362e-112
FBXO42	2.34298e-112	-0.363619	0.243	0.416	6.18804e-108
CMYA5	9.04461e-75	-0.365585	0.126	0.239	2.38877e-70
AC005225.2	6.49417e-100	-0.366169	0.228	0.387	1.71517e-95
EFNA5	5.42189e-56	-0.369312	0.418	0.541	1.43197e-51
STK24	7.65902e-95	-0.37197	0.264	0.419	2.02282e-90
DGKG	2.17733e-61	-0.375591	0.27	0.385	5.75055e-57
BMERB1	1.15829e-107	-0.378094	0.155	0.308	3.05917e-103
CAMK1D	3.8998e-78	-0.380874	0.348	0.496	1.02998e-73
TPRG1	2.93003e-106	-0.381542	0.196	0.358	7.73851e-102
CCND3	7.50307e-106	-0.384499	0.429	0.6	1.98164e-101
AL139383.1	6.8486e-109	-0.384949	0.151	0.305	1.80878e-104
ARHGAP8	2.81901e-119	-0.387184	0.144	0.304	7.44529e-115
GTF2IRD1	1.95125e-134	-0.388209	0.406	0.593	5.15345e-130
SLCO1C1	5.3203e-114	-0.390375	0.173	0.337	1.40514e-109
PALMD	1.07942e-94	-0.391248	0.364	0.524	2.85087e-90
PDE4D	8.92989e-85	-0.396385	0.226	0.371	2.35847e-80
ARSG	1.36822e-102	-0.396966	0.301	0.465	3.61361e-98
ARL17A	5.83085e-136	-0.397431	0.082	0.229	1.53999e-131
AC011287.1	1.00781e-109	-0.398191	0.09	0.223	2.66173e-105
SIPA1L3	1.5846e-152	-0.403795	0.377	0.583	4.18508e-148
DSG2-AS1	1.84928e-88	-0.405664	0.119	0.242	4.88414e-84
RGS7	7.71443e-174	-0.406474	0.024	0.15	2.03746e-169
LINC00598	1.8499e-87	-0.407266	0.442	0.576	4.88577e-83
SLC24A4	6.40344e-190	-0.411487	0.696	0.853	1.69121e-185
PTPRN2	6.75487e-151	-0.412721	0.065	0.213	1.78403e-146
NWD1	2.11161e-247	-0.413768	0.859	0.95	5.57696e-243
PLD5	3.24759e-232	-0.419985	0.708	0.884	8.57721e-228
ARHGAP10	9.99879e-118	-0.420365	0.31	0.493	2.64078e-113
TMEM108	4.63883e-139	-0.420845	0.347	0.544	1.22516e-134
KATNA1	1.88219e-121	-0.425963	0.177	0.344	4.97104e-117
PVT1	2.45978e-123	-0.428925	0.369	0.553	6.49653e-119
ZFYVE28	2.79279e-114	-0.429229	0.29	0.457	7.37603e-110
FAM13A	1.35891e-116	-0.429481	0.303	0.47	3.58902e-112
PRKCQ	6.13005e-120	-0.431293	0.246	0.418	1.61901e-115
MTUS2	2.14504e-162	-0.432851	0.498	0.698	5.66526e-158
LOXL1	7.75088e-134	-0.434581	0.177	0.353	2.04708e-129
PITPNM2	1.40856e-163	-0.43746	0.444	0.652	3.72016e-159
RYR3	4.73585e-185	-0.439691	0.478	0.701	1.25079e-180
ANXA4	1.30809e-133	-0.442154	0.408	0.59	3.45481e-129
STRIP2	4.96592e-138	-0.444669	0.198	0.38	1.31155e-133
SGSM1	2.29748e-151	-0.446309	0.128	0.306	6.06787e-147
PRELID2	2.61247e-133	-0.448096	0.169	0.345	6.8998e-129
ST6GALNAC2	5.42116e-142	-0.449139	0.099	0.258	1.43178e-137
AP003500.1	4.41895e-115	-0.44954	0.155	0.312	1.16709e-110
KCTD2	7.84624e-119	-0.452873	0.154	0.304	2.07227e-114
SLC23A2	9.22167e-134	-0.454105	0.57	0.725	2.43553e-129
ST3GAL1	1.86137e-127	-0.45975	0.217	0.392	4.91607e-123
ATP2B2	2.81938e-279	-0.463547	0.701	0.872	7.44626e-275
PAK3	5.65763e-149	-0.469199	0.156	0.342	1.49424e-144
C1orf21	1.2256e-171	-0.472368	0.127	0.319	3.23694e-167
GRIK4	1.9607e-143	-0.474454	0.038	0.161	5.17841e-139
BCAT2	3.43384e-138	-0.474592	0.21	0.388	9.06911e-134
LINC00880	8.29645e-197	-0.476657	0.51	0.7	2.19117e-192
SH3PXD2B	7.0468e-127	-0.482601	0.165	0.331	1.86113e-122
CGNL1	7.70339e-147	-0.488815	0.346	0.535	2.03454e-142
HS3ST3A1	1.89498e-62	-0.489423	0.13	0.219	5.00484e-58
MICAL3	1.46032e-168	-0.490551	0.533	0.713	3.85684e-164
ST3GAL5	7.58336e-147	-0.491168	0.2	0.385	2.00284e-142
SLC19A1	8.25027e-187	-0.493358	0.311	0.532	2.17898e-182
PFKP	1.19318e-153	-0.493872	0.253	0.444	3.15132e-149
TRPV4	1.43456e-266	-0.493917	0.605	0.807	3.78881e-262
CA12	2.18251e-218	-0.507411	0.551	0.735	5.76422e-214
TIMP3	3.09074e-79	-0.510792	0.516	0.641	8.16295e-75
CDK18	2.15477e-181	-0.511051	0.057	0.22	5.69096e-177
HSD17B14	9.47846e-166	-0.514856	0.259	0.462	2.50336e-161
FBXO32	1.78716e-72	-0.516958	0.295	0.432	4.72008e-68
FLVCR2	1.61205e-159	-0.518714	0.132	0.308	4.25758e-155
KANSL1	4.3119e-253	-0.523194	0.481	0.71	1.13882e-248
AL161757.4	3.31092e-104	-0.523424	0.262	0.423	8.74448e-100
FRAS1	3.08124e-135	-0.523702	0.175	0.35	8.13785e-131
WWOX	1.13711e-275	-0.530851	0.765	0.903	3.00322e-271
MYOF	1.61045e-194	-0.559705	0.433	0.641	4.25337e-190
TMEM72-AS1	1.85919e-241	-0.561455	0.664	0.823	4.91031e-237
XYLT1	5.19542e-291	-0.561504	0.533	0.778	1.37216e-286
CACNB2	1.30836e-281	-0.562087	0.702	0.877	3.45552e-277
TFCP2L1	1.22413e-246	-0.584208	0.308	0.563	3.23305e-242
TNRC6A	1.84692e-222	-0.585412	0.687	0.813	4.87789e-218
SLC16A6	4.83054e-136	-0.587918	0.362	0.529	1.27579e-131
DIRC3	6.2717e-134	-0.599293	0.27	0.46	1.65642e-129
SLC29A4	4.32133e-249	-0.60071	0.067	0.272	1.14131e-244
HPD	1.01768e-191	-0.611658	0.199	0.415	2.6878e-187
NXN	7.49051e-223	-0.622074	0.46	0.681	1.97832e-218
LINC01358	1.67282e-155	-0.622451	0.033	0.16	4.41809e-151
GNA14	5.80382e-289	-0.622552	0.409	0.677	1.53285e-284
SLC4A5	1.34595e-203	-0.623253	0.384	0.568	3.55478e-199
MYRFL	4.91631e-282	-0.65108	0.049	0.259	1.29845e-277
SCARB1	2.67204e-248	-0.698762	0.205	0.44	7.05711e-244
LARGE1	0	-0.706634	0.67	0.915	0
KCNK13	6.63603e-217	-0.764409	0.152	0.36	1.75264e-212
C2orf92	4.43298e-68	-0.787186	0.261	0.38	1.17079e-63
AC015987.1	4.2583e-229	-0.808741	0.196	0.417	1.12466e-224
ARL17B	0	-0.815593	0.037	0.275	0
HIF1A-AS3	0	-0.856593	0.17	0.465	0
LINC00276	2.4134e-271	-0.91011	0.357	0.61	6.37402e-267
XIST	0	-1.78003	0	0.311	0

### Sheet: Mesenchymal
Gene	p_val	avg_logFC	pct.1	pct.2	p_val_adj
PTGDS	2.53889e-58	1.46786	0.718	0.353	6.70546e-54
ZNF804B	9.70345e-23	1.41837	0.284	0.091	2.56278e-18
NRG1	3.14413e-39	1.3039	0.33	0.064	8.30396e-35
IGFBP5	1.37143e-23	1.26847	0.398	0.2	3.62209e-19
FTL	2.27919e-42	1.25009	0.447	0.143	6.01958e-38
STEAP4	7.25875e-46	1.17249	0.539	0.219	1.91711e-41
SLC26A2	3.35749e-34	1.15925	0.396	0.143	8.86747e-30
NAV3	1.73246e-34	1.1515	0.415	0.163	4.5756e-30
AC008014.1	2.21256e-53	1.099	0.664	0.304	5.84358e-49
CNTNAP4	4.96195e-27	1.09401	0.203	0.025	1.3105e-22
TGFBR3	6.46987e-52	1.08053	0.634	0.333	1.70876e-47
PLPP3	3.68179e-25	1.01567	0.386	0.165	9.72396e-21
APOE	4.935e-26	1.00482	0.462	0.215	1.30338e-21
FN1	1.81002e-22	0.95618	0.419	0.192	4.78045e-18
SLC38A2	8.46648e-38	0.95486	0.519	0.219	2.23608e-33
CEMIP	5.05905e-24	0.908274	0.73	0.539	1.33615e-19
LRP1B	6.23454e-68	0.874195	0.929	0.754	1.6466e-63
IFITM3	2.46551e-20	0.850742	0.302	0.116	6.51166e-16
CYP1B1	1.78048e-28	0.850073	0.451	0.188	4.70242e-24
RANBP3L	5.27116e-07	0.827363	0.153	0.076	0.0139217
NAMPT	1.00566e-21	0.801559	0.525	0.3	2.65605e-17
TXNRD1	2.09217e-19	0.766426	0.338	0.14	5.52563e-15
SVEP1	2.98556e-20	0.762686	0.353	0.149	7.88515e-16
ADAM12	1.54808e-19	0.750489	0.427	0.211	4.08862e-15
SLC4A4	1.4415e-32	0.742738	0.739	0.506	3.80714e-28
GCLM	3.83567e-22	0.741998	0.22	0.048	1.01304e-17
EPHA7	6.17168e-08	0.741467	0.195	0.095	0.00163
PDE7B	1.58204e-33	0.724566	0.753	0.502	4.17833e-29
AC018742.1	2.82943e-15	0.723546	0.162	0.035	7.47281e-11
SRGN	2.17424e-17	0.721906	0.262	0.091	5.74238e-13
SYBU	5.46072e-20	0.721205	0.251	0.074	1.44223e-15
SERPING1	9.98737e-15	0.712561	0.3	0.136	2.63776e-10
MAP1B	6.63969e-16	0.712276	0.328	0.157	1.75361e-11
PDE1A	3.43803e-15	0.676053	0.405	0.221	9.08018e-11
PLA2G2A	1.65999e-13	0.67201	0.11	0.017	4.3842e-09
FP236383.3	6.45877e-39	0.666234	0.834	0.591	1.70582e-34
SLC12A2	5.52755e-13	0.659738	0.319	0.171	1.45988e-08
SFRP4	5.99579e-17	0.656845	0.133	0.017	1.58355e-12
CAMK2D	1.45602e-19	0.653988	0.595	0.401	3.8455e-15
OSMR	1.04816e-15	0.652572	0.493	0.3	2.76829e-11
HECW1	1.6349e-18	0.647995	0.282	0.099	4.31794e-14
AC002460.2	5.28123e-14	0.644139	0.245	0.095	1.39483e-09
SLC16A9	1.3841e-13	0.642774	0.228	0.087	3.65556e-09
ASPH	6.173e-18	0.637687	0.368	0.184	1.63035e-13
TRPM3	7.66113e-16	0.636233	0.557	0.345	2.02338e-11
IGFBP4	4.26245e-17	0.635299	0.446	0.24	1.12576e-12
GASK1A	7.15273e-17	0.63371	0.315	0.132	1.88911e-12
TGFB2	6.36383e-15	0.631268	0.344	0.167	1.68075e-10
PHLDB2	3.31844e-39	0.626527	0.741	0.444	8.76434e-35
C1S	7.69277e-18	0.6223	0.334	0.14	2.03174e-13
FOXC1	9.51095e-18	0.62186	0.396	0.192	2.51194e-13
COL11A1	3.83188e-18	0.614387	0.42	0.207	1.01204e-13
SIPA1L1	1.57035e-22	0.605517	0.698	0.568	4.14746e-18
PLXNA4	7.53833e-20	0.602705	0.324	0.126	1.99095e-15
C7	1.74815e-08	0.600904	0.18	0.076	0.000461704
SLC47A1	8.48723e-12	0.599538	0.322	0.169	2.24156e-07
EPHX1	4.70628e-15	0.587927	0.319	0.149	1.24298e-10
WBP1L	3.53533e-18	0.58733	0.546	0.347	9.33717e-14
GMDS	1.80481e-27	0.584254	0.821	0.62	4.76669e-23
AC104596.1	5.77324e-15	0.580111	0.195	0.056	1.52477e-10
PPDPF	1.89714e-15	0.579006	0.142	0.025	5.01053e-11
NNMT	6.68251e-10	0.578477	0.315	0.192	1.76492e-05
NLGN1	1.29534e-16	0.578245	0.481	0.31	3.42113e-12
FP671120.4	3.45304e-18	0.577495	0.227	0.064	9.11982e-14
ALCAM	2.19958e-07	0.575115	0.416	0.295	0.00580932
TTR	3.35166e-48	0.57494	0.787	0.486	8.85206e-44
PCLO	4.93274e-15	0.564733	0.166	0.041	1.30279e-10
CFB	2.5267e-13	0.562495	0.174	0.05	6.67328e-09
TAPT1-AS1	1.03965e-14	0.56189	0.342	0.167	2.74581e-10
NECAB1	1.26604e-07	0.558815	0.164	0.087	0.00334375
ANKS1B	4.86009e-16	0.551835	0.375	0.182	1.2836e-11
RPS8	6.96631e-12	0.548907	0.282	0.143	1.83987e-07
PID1	2.36963e-09	0.544143	0.367	0.242	6.25843e-05
FTH1	9.57484e-08	0.54196	0.366	0.24	0.00252881
AC027288.3	2.01315e-10	0.538994	0.283	0.143	5.31694e-06
EEF1A1	7.0941e-14	0.538549	0.349	0.178	1.87362e-09
LSAMP	1.21405e-07	0.535679	0.389	0.285	0.00320642
AC092691.1	3.9772e-07	0.531611	0.145	0.064	0.0105042
SLIT2	2.06077e-13	0.524425	0.456	0.3	5.44271e-09
RPLP1	6.56505e-09	0.518855	0.257	0.143	0.00017339
UNC5C	7.58998e-13	0.518271	0.598	0.417	2.00459e-08
ETS2	8.42524e-09	0.517479	0.263	0.145	0.000222519
MYLK	1.03597e-10	0.517267	0.227	0.097	2.73611e-06
RPL3	1.80696e-09	0.516706	0.202	0.095	4.77235e-05
EEF2	2.84156e-11	0.514859	0.24	0.107	7.50484e-07
RPS6	4.9013e-10	0.511075	0.187	0.083	1.29448e-05
CALU	2.66586e-11	0.50978	0.229	0.105	7.0408e-07
NCAM1	9.20492e-11	0.509768	0.348	0.196	2.43111e-06
KCNMA1	1.36341e-23	0.50522	0.748	0.55	3.60091e-19
PDLIM1	7.97191e-11	0.503079	0.25	0.114	2.10546e-06
GSR	5.44526e-14	0.502258	0.227	0.081	1.43815e-09
JUNB	6.4816e-12	0.498945	0.272	0.124	1.71186e-07
GSTP1	9.97805e-11	0.498921	0.17	0.06	2.6353e-06
MCTP2	9.48485e-09	0.497055	0.223	0.107	0.000250504
RNF125	1.07354e-10	0.496453	0.155	0.056	2.83532e-06
CD63	1.73536e-10	0.495838	0.164	0.058	4.58327e-06
TUBB	4.77567e-11	0.494106	0.151	0.045	1.2613e-06
PPFIBP1	1.33407e-10	0.491295	0.473	0.326	3.52341e-06
DAB1	9.17733e-11	0.490437	0.238	0.105	2.42382e-06
DPH6	8.5328e-09	0.487911	0.224	0.11	0.00022536
ZFP36L2	2.49687e-07	0.487517	0.3	0.196	0.00659449
LINC01515	1.19775e-06	0.482851	0.177	0.091	0.0316337
SOCS3	1.68329e-13	0.481732	0.127	0.023	4.44573e-09
CEBPD	5.62133e-10	0.480848	0.236	0.11	1.48465e-05
DST	1.45956e-16	0.47967	0.619	0.426	3.85485e-12
TNFAIP8	2.68544e-09	0.478962	0.219	0.103	7.09252e-05
HLA-C	1.49215e-11	0.475936	0.11	0.023	3.94093e-07
SLC6A6	5.3172e-14	0.468569	0.175	0.048	1.40433e-09
AL365295.1	2.65708e-10	0.464704	0.143	0.043	7.01762e-06
PTPRE	1.37982e-19	0.457184	0.6	0.368	3.64424e-15
C8orf34	1.74638e-10	0.455111	0.385	0.233	4.61237e-06
METTL7A	2.67925e-09	0.454488	0.238	0.122	7.07616e-05
SUSD6	2.22038e-08	0.454053	0.274	0.157	0.000586423
SLC13A3	2.84938e-09	0.452352	0.189	0.079	7.52549e-05
NUCKS1	3.65995e-10	0.451037	0.336	0.19	9.66629e-06
B2M	2.03612e-08	0.442987	0.265	0.153	0.000537761
EYS	2.90158e-08	0.442926	0.193	0.087	0.000766336
NID2	1.03162e-07	0.441181	0.218	0.12	0.00272462
BMPR1B	5.38715e-10	0.436122	0.379	0.225	1.4228e-05
MMP2	5.5059e-10	0.435502	0.106	0.023	1.45416e-05
EPAS1	1.84517e-07	0.433554	0.246	0.138	0.00487329
CPLANE1	2.79269e-10	0.433291	0.365	0.211	7.37577e-06
COL1A2	2.10528e-11	0.429239	0.317	0.163	5.56024e-07
AC106729.1	2.2765e-10	0.427501	0.108	0.023	6.01247e-06
MPP6	2.18529e-09	0.426353	0.346	0.2	5.77156e-05
FILIP1	9.66859e-12	0.420761	0.292	0.14	2.55357e-07
BTBD11	8.59831e-07	0.418243	0.253	0.145	0.022709
JAM2	1.66518e-09	0.416262	0.292	0.155	4.39791e-05
PGD	8.27979e-10	0.415261	0.116	0.029	2.18677e-05
SLC43A2	2.17253e-08	0.405256	0.221	0.107	0.000573788
MYO3A	2.04196e-11	0.40427	0.168	0.054	5.39302e-07
MAST4	1.6032e-13	0.404231	0.593	0.399	4.23422e-09
WDR86	5.59453e-09	0.403798	0.338	0.198	0.000147757
USP25	7.61897e-07	0.403055	0.274	0.163	0.0201225
PAWR	1.30108e-07	0.402793	0.315	0.196	0.00343629
LIMA1	1.36298e-07	0.400689	0.264	0.153	0.00359978
PRDX1	1.36359e-06	0.399983	0.128	0.054	0.0360137
METTL24	1.79754e-06	0.392283	0.13	0.058	0.0474749
KCNQ1OT1	1.03482e-08	0.389938	0.39	0.246	0.000273307
SAMD4A	5.12999e-07	0.387644	0.426	0.31	0.0135488
RPL13A	2.13771e-08	0.386307	0.267	0.143	0.000564589
CHPF	7.28878e-07	0.386192	0.146	0.064	0.0192504
LEPR	4.1386e-17	0.385281	0.784	0.599	1.09305e-12
TLE5	5.76828e-07	0.384163	0.239	0.132	0.0152346
TAFA1	6.63227e-07	0.383429	0.113	0.039	0.0175165
PDE10A	6.04912e-08	0.381886	0.446	0.304	0.00159763
RPL5	6.56006e-07	0.377153	0.159	0.072	0.0173258
CD44	1.39805e-06	0.376324	0.143	0.062	0.0369238
TKT	4.04831e-11	0.374907	0.138	0.039	1.0692e-06
RABGAP1L	2.07822e-08	0.369508	0.577	0.444	0.000548878
NPNT	5.60142e-07	0.366242	0.205	0.105	0.0147939
RETREG1	2.85478e-08	0.361387	0.431	0.291	0.000753976
SERPINF1	1.99249e-07	0.359539	0.223	0.116	0.00526236
ACTN1	1.37351e-08	0.359431	0.319	0.184	0.000362756
SON	1.35853e-06	0.359295	0.316	0.202	0.0358802
RPS14	1.31587e-06	0.358324	0.161	0.074	0.0347535
BACH1	1.19366e-10	0.357978	0.329	0.178	3.15258e-06
IFNGR1	9.83146e-07	0.356614	0.174	0.083	0.0259659
CCDC80	1.36037e-07	0.356397	0.114	0.039	0.00359288
OGN	1.49789e-12	0.354543	0.157	0.045	3.95607e-08
TMEM100	6.32034e-08	0.352775	0.117	0.037	0.00166926
IGFBP2	1.55057e-07	0.352648	0.104	0.031	0.00409521
GABPB1-AS1	1.5618e-08	0.351212	0.195	0.087	0.000412488
ATP6V0C	6.27065e-08	0.351071	0.232	0.122	0.00165614
NT5DC1	1.28091e-08	0.350288	0.313	0.18	0.000338301
EIF4A1	1.36277e-06	0.348966	0.221	0.12	0.0359922
FOXC2	2.17183e-08	0.347558	0.11	0.031	0.000573602
SCUBE1	1.57937e-08	0.346314	0.243	0.124	0.000417127
PSAP	1.10742e-06	0.342084	0.328	0.213	0.0292481
APBA2	2.15408e-08	0.331708	0.109	0.031	0.000568913
SPINT2	7.83676e-08	0.331236	0.127	0.043	0.00206977
SLC7A8	2.55499e-07	0.329213	0.416	0.283	0.00674797
AC119673.2	6.93565e-07	0.325779	0.173	0.081	0.0183178
RPLP2	2.57105e-07	0.321401	0.169	0.076	0.00679039
CNTNAP3B	7.15263e-09	0.320051	0.287	0.157	0.000188908
AHI1	6.55263e-07	0.319511	0.498	0.368	0.0173061
BICC1	2.8076e-07	0.319292	0.583	0.446	0.00741515
COL6A2	1.52136e-07	0.318808	0.191	0.091	0.00401807
BNC2	3.2642e-15	0.311588	0.884	0.758	8.62107e-11
SUMF1	8.51881e-07	0.31156	0.261	0.151	0.022499
ALDH3A2	2.0456e-08	0.310838	0.244	0.126	0.000540263
MIR4435-2HG	5.23387e-08	0.308426	0.185	0.083	0.00138232
NQO1	1.42902e-06	0.302471	0.11	0.039	0.0377417
RPL28	3.03702e-07	0.301086	0.322	0.198	0.00802107
RNF24	5.2918e-07	0.300096	0.498	0.368	0.0139762
ADAM22	3.57688e-09	0.295963	0.125	0.039	9.44691e-05
CTSD	1.58278e-09	0.295342	0.322	0.18	4.18029e-05
FSIP2-AS1	1.84542e-07	0.2899	0.135	0.054	0.00487393
PIR	1.88293e-08	0.287275	0.18	0.079	0.000497302
PEBP1	6.18019e-07	0.274311	0.135	0.054	0.0163225
SPTLC3	2.13418e-10	0.269303	0.533	0.364	5.63659e-06
WWTR1	1.52991e-06	0.25744	0.67	0.556	0.0404065
CMTM8	3.91776e-08	0.253111	0.226	0.116	0.00103472
MEG3	1.10743e-06	-0.265911	0.34	0.339	0.0292483
PARD3	1.46683e-09	-0.287298	0.721	0.756	3.87405e-05
MAPK10	1.93558e-07	-0.321297	0.48	0.517	0.00511206
MRTFA	4.78377e-08	-0.336725	0.39	0.461	0.00126344
CHD7	3.41368e-07	-0.346503	0.043	0.114	0.00901587
ALPL	1.04376e-06	-0.354873	0.365	0.397	0.0275667
PBX1	5.65687e-08	-0.365818	0.393	0.461	0.00149404
STPG2	1.27579e-06	-0.390937	0.065	0.143	0.033695
IGF1R	3.59534e-07	-0.391482	0.439	0.535	0.00949567
AOPEP	2.32318e-09	-0.401545	0.395	0.494	6.13575e-05
HIVEP2	2.73365e-07	-0.402236	0.236	0.322	0.00721985
UBE2B	1.21098e-07	-0.403464	0.196	0.291	0.00319831
CLASP1	1.24331e-06	-0.404547	0.325	0.413	0.0328371
CHST15	6.82601e-07	-0.40716	0.233	0.347	0.0180282
AGAP1	8.79702e-07	-0.411681	0.19	0.289	0.0232338
ATP10D	2.52571e-07	-0.416883	0.154	0.26	0.00667065
ARHGAP26	9.36075e-07	-0.419701	0.25	0.343	0.0247227
PLXNC1	4.47254e-08	-0.421074	0.059	0.143	0.00118124
KANSL1L	4.65926e-10	-0.423472	0.357	0.463	1.23056e-05
KIAA1671	1.21152e-08	-0.426729	0.264	0.343	0.000319975
CCND3	4.32246e-07	-0.426823	0.201	0.314	0.011416
AL683813.1	1.27691e-07	-0.428414	0.063	0.145	0.00337246
DOCK3	4.61477e-07	-0.43252	0.084	0.167	0.0121881
FLVCR2	1.80413e-09	-0.432552	0.038	0.118	4.76489e-05
DNAH6	5.26815e-08	-0.4337	0.044	0.107	0.00139137
GAB2	8.58052e-13	-0.43522	0.115	0.256	2.2662e-08
ABCA6	1.0334e-06	-0.438779	0.04	0.105	0.027293
SYNE2	9.68891e-07	-0.443883	0.266	0.366	0.0255894
ZMIZ1	1.60534e-06	-0.452028	0.181	0.271	0.0423988
ADGRV1	8.78849e-07	-0.454255	0.046	0.107	0.0232113
ERC2	1.29252e-06	-0.458357	0.074	0.147	0.0341366
ROR1	6.50456e-07	-0.461548	0.177	0.273	0.0171792
EFNA5	1.79688e-07	-0.465852	0.213	0.324	0.00474574
PLEKHG1	2.52846e-09	-0.4662	0.041	0.122	6.67791e-05
RBMS3	4.48732e-14	-0.466962	0.557	0.634	1.18515e-09
FGFR1	1.04534e-07	-0.467135	0.144	0.24	0.00276084
SKIL	1.54335e-07	-0.467775	0.136	0.229	0.00407615
CDH4	9.71935e-07	-0.473118	0.074	0.143	0.0256698
MSI2	4.39722e-24	-0.477669	0.687	0.775	1.16135e-19
ERG	1.49569e-08	-0.479946	0.034	0.105	0.000395026
SNX3	7.09869e-10	-0.485587	0.084	0.19	1.87484e-05
DNAH12	7.0104e-09	-0.48647	0.034	0.103	0.000185152
CAMK1D	5.29386e-12	-0.492339	0.334	0.479	1.39816e-07
CCT4	3.59256e-08	-0.493449	0.068	0.151	0.00094883
EFCAB13	7.07173e-09	-0.49783	0.062	0.147	0.000186771
DNAH7	9.44245e-08	-0.499534	0.085	0.155	0.00249385
MT-CYB	6.78863e-07	-0.500427	0.386	0.457	0.0179295
NEAT1	6.65439e-24	-0.505138	0.95	0.969	1.75749e-19
SH3RF3	1.16679e-09	-0.506912	0.231	0.355	3.0816e-05
MOB4	5.71651e-08	-0.507408	0.065	0.138	0.00150979
ZHX2	4.7038e-11	-0.508796	0.263	0.37	1.24232e-06
PRKD1	1.02196e-06	-0.510618	0.082	0.149	0.026991
GALNT15	1.4688e-10	-0.513975	0.029	0.107	3.87924e-06
HSPA8	3.17634e-08	-0.523953	0.048	0.116	0.000838904
AL445426.1	6.89324e-13	-0.525951	0.088	0.215	1.82057e-08
TMEM232	3.40274e-07	-0.526004	0.101	0.178	0.00898698
PIEZO2	2.95737e-09	-0.528091	0.198	0.329	7.8107e-05
MPDZ	1.23463e-09	-0.528849	0.182	0.308	3.26079e-05
ECE1	2.84883e-10	-0.528887	0.104	0.219	7.52405e-06
SEMA5A	1.23064e-06	-0.530786	0.15	0.246	0.0325025
LDLRAD4	9.76816e-10	-0.532566	0.307	0.438	2.57987e-05
ELN	1.70283e-07	-0.535376	0.042	0.103	0.00449736
COL4A1	1.19519e-10	-0.535377	0.033	0.116	3.15661e-06
HIP1	1.40374e-12	-0.535922	0.246	0.399	3.70741e-08
RARRES1	5.80125e-07	-0.536843	0.153	0.254	0.0153217
SOX5	1.20008e-08	-0.538354	0.059	0.136	0.000316952
GSE1	2.85408e-08	-0.539736	0.124	0.213	0.000753791
MT-ND4	1.83267e-10	-0.539878	0.48	0.496	4.84028e-06
SMAD6	8.93131e-08	-0.54238	0.079	0.159	0.00235885
HSPA4	2.48525e-09	-0.543279	0.091	0.192	6.5638e-05
OSBPL1A	1.05154e-07	-0.548431	0.134	0.215	0.00277722
ITGA10	6.98751e-14	-0.548809	0.069	0.194	1.84547e-09
RADIL	3.66229e-14	-0.549822	0.055	0.174	9.67249e-10
STOX2	7.51145e-09	-0.551323	0.097	0.155	0.000198385
AKAP12	7.50289e-10	-0.557433	0.329	0.38	1.98159e-05
LARGE1	1.6645e-12	-0.558645	0.217	0.374	4.3961e-08
ALDH1A2	3.95898e-09	-0.564491	0.107	0.194	0.000104561
MAML2	2.16219e-07	-0.565943	0.196	0.31	0.00571055
DNAJB6	2.17902e-10	-0.568376	0.155	0.246	5.755e-06
ABCA8	4.59165e-20	-0.569532	0.384	0.481	1.2127e-15
CCL26	1.80541e-08	-0.570175	0.134	0.198	0.000476826
MT-ND4L	1.18253e-09	-0.574675	0.114	0.229	3.12318e-05
NRG3	1.77049e-06	-0.579808	0.098	0.167	0.0467604
SLC26A3	3.71391e-07	-0.581545	0.323	0.372	0.00980879
NPAS3	1.37896e-07	-0.58353	0.223	0.262	0.00364197
LINGO1	3.99962e-09	-0.584076	0.3	0.331	0.000105634
GPBP1	7.52536e-15	-0.587457	0.288	0.411	1.98752e-10
PDE4D	1.08529e-07	-0.602762	0.21	0.329	0.00286637
FMN2	4.99291e-10	-0.606029	0.048	0.128	1.31868e-05
SEM1	7.47442e-13	-0.611477	0.173	0.306	1.97407e-08
HIBCH	3.04697e-11	-0.619412	0.183	0.258	8.04735e-07
ERBB4	7.77131e-11	-0.624253	0.087	0.198	2.05248e-06
KLF3-AS1	5.00582e-13	-0.629303	0.129	0.238	1.32209e-08
MIR99AHG	6.56373e-29	-0.632879	0.615	0.767	1.73355e-24
SOX6	9.0722e-12	-0.63489	0.044	0.114	2.39606e-07
ST6GALNAC3	6.31018e-10	-0.635324	0.105	0.207	1.66658e-05
GNAL	8.45095e-18	-0.638562	0.392	0.496	2.23198e-13
ARL17B	4.27057e-14	-0.639933	0.045	0.143	1.1279e-09
DISC1	7.75445e-12	-0.640898	0.109	0.219	2.04803e-07
ABCA9	2.19268e-11	-0.641088	0.155	0.298	5.79109e-07
CDH23	4.68212e-13	-0.648986	0.135	0.252	1.23659e-08
CAP2	2.00324e-11	-0.649316	0.049	0.134	5.29075e-07
HSPE1	3.83581e-16	-0.650485	0.036	0.134	1.01307e-11
DLC1	2.90278e-08	-0.650735	0.055	0.13	0.000766653
DNASE1L3	1.23014e-10	-0.657297	0.105	0.18	3.24893e-06
CFAP54	3.04904e-08	-0.658544	0.097	0.136	0.000805282
MIB1	3.29954e-16	-0.665192	0.223	0.335	8.71442e-12
LINC01060	5.27672e-21	-0.665985	0.015	0.12	1.39363e-16
CTNND2	4.50226e-14	-0.668645	0.047	0.134	1.18909e-09
CNTN4	1.74111e-11	-0.670479	0.091	0.205	4.59845e-07
ANKH	2.97602e-15	-0.673403	0.259	0.428	7.85998e-11
CD55	3.52356e-14	-0.684505	0.192	0.308	9.30607e-10
SERPINH1	7.77032e-12	-0.717592	0.073	0.159	2.05222e-07
HSPA1A	1.22866e-14	-0.719371	0.071	0.19	3.245e-10
PAQR5	4.51654e-17	-0.72439	0.168	0.304	1.19286e-12
ABHD3	2.33603e-16	-0.725964	0.123	0.264	6.1697e-12
PLXDC2	9.0423e-24	-0.757727	0.351	0.552	2.38816e-19
MT-ND3	2.86538e-15	-0.759095	0.398	0.525	7.56776e-11
CUX2	8.8042e-16	-0.760435	0.073	0.182	2.32528e-11
P4HA1	4.47689e-19	-0.761999	0.168	0.326	1.18239e-14
CLIC2	2.91023e-15	-0.765637	0.045	0.147	7.68622e-11
CHORDC1	4.17214e-22	-0.786664	0.039	0.161	1.1019e-17
CASC15	4.92259e-21	-0.79499	0.071	0.233	1.30011e-16
NAV2	7.63695e-13	-0.795856	0.078	0.194	2.017e-08
HMGB1	6.7708e-16	-0.796231	0.231	0.349	1.78823e-11
STIP1	7.37237e-20	-0.812083	0.036	0.153	1.94712e-15
LINC01088	9.71498e-23	-0.814416	0.269	0.486	2.56582e-18
ZNF83	8.21878e-23	-0.83353	0.151	0.324	2.17066e-18
RANGAP1	5.49161e-16	-0.841448	0.06	0.163	1.45039e-11
LINC02147	6.82265e-22	-0.842293	0.041	0.184	1.80193e-17
SORBS1	1.60171e-47	-0.906208	0.48	0.707	4.23027e-43
ATP1B3	1.05104e-18	-0.908305	0.316	0.409	2.7759e-14
HSP90AB1	4.18859e-20	-0.958778	0.172	0.318	1.10625e-15
PDZRN4	6.71476e-19	-0.963626	0.177	0.345	1.77344e-14
HSPA1B	1.76268e-24	-0.97258	0.081	0.238	4.65541e-20
GRK5	4.45874e-32	-0.975213	0.171	0.393	1.1776e-27
HSPA4L	1.39132e-20	-0.982865	0.07	0.188	3.67462e-16
DNAJA4	1.98659e-25	-0.985589	0.022	0.14	5.24677e-21
BAG3	6.04507e-22	-1.00643	0.036	0.149	1.59656e-17
HSPB1	3.9335e-30	-1.15704	0.08	0.264	1.03888e-25
HSPD1	1.60082e-40	-1.43138	0.087	0.291	4.22792e-36
DNAJB1	4.76538e-55	-1.60892	0.028	0.244	1.25858e-50
PTGES3	6.33852e-55	-1.6399	0.139	0.395	1.67407e-50
HSP90AA1	4.74421e-71	-1.7639	0.316	0.597	1.25299e-66
HSPH1	2.46157e-58	-1.81285	0.09	0.36	6.50124e-54

### Sheet: Monocyte
Gene	p_val	avg_logFC	pct.1	pct.2	p_val_adj
SLC4A4	4.87098e-07	1.99121	0.159	0.031	0.0128647
CEMIP	1.06131e-07	1.924	0.205	0.035	0.00280302
LRP1B	1.68016e-07	1.52052	0.348	0.142	0.00443748
PHLDB2	3.56204e-08	1.41117	0.167	0.014	0.000940772
ACTB	3.34578e-10	1.203	0.333	0.08	8.83653e-06
GPC6	4.89798e-07	1.20023	0.167	0.021	0.012936
SERPINA3	4.14894e-11	1.18573	0.242	0.024	1.09578e-06
IL1B	1.13877e-06	1.16556	0.121	0.007	0.0300761
VAV3	4.96196e-08	1.06511	0.386	0.152	0.0013105
CCL4	1.58446e-06	1.06505	0.106	0.003	0.0418472
CEBPB	5.80455e-07	1.0293	0.167	0.021	0.0153304
CCL2	3.07554e-10	1.02438	0.129	0	8.1228e-06
SLC26A2	3.84404e-08	0.968362	0.159	0.014	0.00101525
LINC00632	3.26966e-09	0.924483	0.295	0.062	8.63549e-05
TTR	5.40728e-12	0.923213	0.826	0.567	1.42812e-07
MT-CO1	1.29175e-06	0.610812	0.72	0.533	0.0341165
PLXDC2	2.12274e-08	-0.675958	0.644	0.827	0.000560637
ARHGAP24	1.2009e-08	-0.683999	0.28	0.588	0.000317169
LRMDA	1.77357e-09	-0.697857	0.644	0.83	4.68419e-05
NEAT1	1.00072e-13	-0.749108	0.826	0.955	2.64299e-09
ELMO1	5.3396e-08	-0.788502	0.409	0.633	0.00141024
FCGR2A	1.40341e-06	-1.02095	0.106	0.308	0.0370654
XIST	3.19604e-09	-1.34272	0	0.156	8.44107e-05
PTGES3	1.12041e-06	-1.40045	0.159	0.363	0.0295911
CSGALNACT1	7.12228e-08	-1.40238	0.045	0.249	0.00188106
SORL1	3.35185e-10	-1.41469	0.083	0.363	8.85257e-06
HSP90AA1	2.25481e-14	-1.42618	0.371	0.692	5.95519e-10
HSPB1	1.94288e-11	-1.58448	0.045	0.301	5.13134e-07
P4HA1	4.70245e-15	-1.60587	0.159	0.519	1.24196e-10
DNAJB1	2.60589e-11	-1.65018	0.053	0.332	6.88241e-07
BAG3	2.01072e-08	-1.73954	0.023	0.218	0.000531051
HSPD1	2.42429e-09	-2.01247	0.091	0.308	6.40278e-05
HSPH1	1.1001e-15	-2.456	0.114	0.46	2.90549e-11
