## Supplementary material for "Broad transcriptional dysregulation of brain and choroid plexus cell types with COVID-19": ED Table 6 Microglia COVID subcluster markers

### Sheet: Sheet1
Gene	p_val	avg_logFC	pct.1	pct.2	p_val_adj
TMSB10	1.17624e-11	0.76126	0.268	0.177	3.38064e-07
HSPA5	7.38675e-09	0.758604	0.204	0.131	0.000212302
HSP90B1	8.11313e-13	0.687666	0.277	0.18	2.33179e-08
PDIA3	7.38406e-09	0.592757	0.204	0.146	0.000212225
TMEM163	2.38341e-11	0.560089	0.59	0.416	6.85017e-07
RPLP2	1.99506e-07	0.535019	0.174	0.137	0.00573399
STAB1	4.8041e-10	0.508974	0.333	0.26	1.38075e-05
CAPRIN1	1.93136e-08	0.497209	0.136	0.112	0.000555093
PYGL	1.30776e-09	0.495628	0.192	0.162	3.75862e-05
RPS28	2.17049e-10	0.485935	0.224	0.207	6.23822e-06
KCNIP4	1.65276e-07	0.474632	0.304	0.184	0.00475018
RPS2	3.73527e-09	0.466589	0.133	0.135	0.000107355
COMMD1	1.88474e-10	0.466257	0.227	0.21	5.41692e-06
ERC2	2.09141e-10	0.44927	0.372	0.328	6.01092e-06
MTSS1	5.8392e-10	0.438775	0.36	0.344	1.67824e-05
ANK2	8.14966e-09	0.429716	0.254	0.253	0.000234229
SCFD2	1.73763e-11	0.426563	0.322	0.288	4.99413e-07
ADGRG1	1.49681e-08	0.422864	0.289	0.255	0.000430198
HSPA1A	1.37019e-11	0.421019	0.265	0.277	3.93806e-07
GBF1	2.81044e-08	0.411621	0.209	0.202	0.00080775
CMSS1	2.38728e-08	0.406182	0.227	0.206	0.000686128
BCL6	2.80688e-07	0.400333	0.254	0.231	0.00806726
SND1	6.84383e-12	0.395554	0.386	0.377	1.96699e-07
RPS24	1.43536e-08	0.392063	0.15	0.182	0.000412537
RPL28	7.10196e-08	0.391165	0.215	0.24	0.00204117
SPATA6	4.87412e-08	0.381342	0.354	0.309	0.00140087
KLHL2	1.43616e-08	0.380652	0.23	0.236	0.000412767
TMSB4X	3.22193e-09	0.379036	0.351	0.335	9.26015e-05
LARGE1	2.47541e-08	0.378763	0.215	0.213	0.000711458
EEFSEC	1.28616e-08	0.377463	0.145	0.153	0.000369655
TBC1D14	2.36861e-12	0.377113	0.413	0.406	6.80762e-08
PTPN2	4.92602e-08	0.36361	0.381	0.363	0.00141579
FTL	1.75323e-11	0.352939	0.336	0.429	5.03896e-07
FAM193A	5.11876e-08	0.350559	0.189	0.191	0.00147118
ACTB	5.02145e-11	0.347205	0.419	0.436	1.44321e-06
FTH1	7.10792e-09	0.341518	0.209	0.29	0.000204289
DNAJC3	9.00247e-10	0.335472	0.227	0.244	2.5874e-05
TUBA1B	3.74366e-08	0.333887	0.251	0.249	0.00107597
FAM120A	6.5202e-10	0.331845	0.221	0.234	1.87397e-05
FARS2	4.63078e-10	0.330431	0.265	0.29	1.33093e-05
MACROD2	4.82879e-10	0.330172	0.236	0.255	1.38784e-05
ATP11C	1.48448e-07	0.327433	0.192	0.198	0.00426654
RPS19	6.57495e-08	0.313038	0.224	0.234	0.00188971
FMNL2	7.23178e-10	0.311005	0.605	0.61	2.07849e-05
MLXIPL	1.37049e-07	0.305969	0.168	0.175	0.00393891
PTPRE	9.80449e-12	0.304204	0.578	0.605	2.81791e-07
PDSS2	1.52587e-08	0.299754	0.236	0.264	0.000438551
SH3RF3	2.8455e-08	0.295992	0.652	0.605	0.000817826
PKM	1.77336e-08	0.294602	0.109	0.136	0.000509682
WDFY3	4.04916e-14	0.288866	0.493	0.545	1.16377e-09
FMN1	2.10964e-10	0.28795	0.484	0.513	6.06331e-06
ATXN1	1.87991e-07	0.284731	0.469	0.465	0.00540306
SLC7A7	2.64171e-10	0.283054	0.103	0.136	7.59255e-06
NFATC2	7.54504e-12	0.27796	0.372	0.409	2.16852e-07
TMIGD3	8.48222e-10	0.272477	0.118	0.156	2.43788e-05
SCFD1	4.68892e-10	0.267396	0.153	0.185	1.34764e-05
LAPTM5	1.64366e-07	0.267213	0.333	0.342	0.00472405
FNBP1	1.88746e-10	0.26502	0.227	0.267	5.42474e-06
ACER3	1.57978e-08	0.263629	0.298	0.32	0.000454045
CHCHD3	1.15808e-08	0.261567	0.242	0.27	0.000332843
HUWE1	6.32397e-08	0.260978	0.156	0.188	0.00181757
RBMS1	3.55604e-10	0.258809	0.236	0.276	1.02204e-05
PHC3	2.49755e-09	0.257085	0.218	0.259	7.1782e-05
RPN2	6.91489e-08	0.256277	0.127	0.146	0.00198741
ARHGAP27	3.12856e-07	0.254294	0.086	0.112	0.00899179
HSPA1B	9.24424e-08	0.253811	0.18	0.205	0.00265689
ADAP2	2.03946e-09	0.253297	0.215	0.25	5.86162e-05
DIS3L2	1.23099e-07	0.25221	0.15	0.175	0.00353799
ASXL2	1.97254e-08	0.252159	0.171	0.204	0.000566927
