## Supplementary material for "Broad transcriptional dysregulation of brain and choroid plexus cell types with COVID-19": ED Table 7 DEG overlap CNS disease

### Sheet: Sheet1
Disease overlap	Excitatory neuron	Inhibitory neuron	Astrocyte	Oligodendrocyte	OPC	Microglia
Overlap AD DEGs	ABCA5	ABHD18	ACOT11	ACTB	AHI1	CACNA1A
Overlap AD DEGs	ABHD18	ALK	ADAMTS17	ACTG1	CST3	FCGBP
Overlap AD DEGs	ACTB	ARHGAP32	ADAMTSL3	ADGRL3	DSCAM	HDAC9
Overlap AD DEGs	ACTG1	BCL2	ADCY2	AKAP9	GALR1	HS3ST4
Overlap AD DEGs	ADAMTSL1	BMERB1	AHNAK	ANK3	ITGA8	LHFPL2
Overlap AD DEGs	ADCY1	BMT2	ALDH1A1	ANKRD12	MAML2	RPL18
Overlap AD DEGs	AEBP2	CACNA2D3	ANKDD1A	ANKRD18A	NOVA1	RPLP1
Overlap AD DEGs	AKAP8L	CAMK4	APOE	ANO4	OLIG1	RPS19
Overlap AD DEGs	ALCAM	CAST	AQP1	APLP1	PCDH9	RPS28
Overlap AD DEGs	ANKRD30B	CCNH	ATP2A2	APOLD1	PTPRZ1	SYTL3
Overlap AD DEGs	ANKRD30BL	CDH12	BGN	ATP6AP1L	RBFOX1	XAF1
Overlap AD DEGs	ANXA6	CHL1	C1orf61	B2M	SNAP25	NA
Overlap AD DEGs	APBB1	CHRM3	CADPS	BCL2	SOX8	NA
Overlap AD DEGs	ARC	CIRBP	CD81	BOK	SRGAP3	NA
Overlap AD DEGs	ARHGDIG	DCC	CDH20	CA2	STAT1	NA
Overlap AD DEGs	ARPP19	DMD	CGNL1	CADM2	TNIK	NA
Overlap AD DEGs	ASIC2	EGR1	CIRBP	CD81	VCAN	NA
Overlap AD DEGs	ATG7	ELOVL5	CNTNAP2	CD9	NA	NA
Overlap AD DEGs	ATP1A1	EPS8	COL21A1	CDKL1	NA	NA
Overlap AD DEGs	ATP1A3	FOS	CSMD1	CHORDC1	NA	NA
Overlap AD DEGs	ATP1B1	FOSB	CST3	CIRBP	NA	NA
Overlap AD DEGs	ATP5F1A	FRAS1	CTNND2	CLDN11	NA	NA
Overlap AD DEGs	ATP5F1D	GPR158	DENND1A	CLDND1	NA	NA
Overlap AD DEGs	ATP5MC3	GRIN1	DPH6	CLIC4	NA	NA
Overlap AD DEGs	ATP6AP1	GRM7	DST	CLIP4	NA	NA
Overlap AD DEGs	ATP6V0D1	HIBCH	EDNRB	CLU	NA	NA
Overlap AD DEGs	ATP6V1B2	HMGB1	ESRRG	CNP	NA	NA
Overlap AD DEGs	ATP6V1E1	HS6ST3	EYA1	CSMD1	NA	NA
Overlap AD DEGs	ATXN7L1	HSP90AA1	FAM181B	CSMD2	NA	NA
Overlap AD DEGs	B4GALNT3	HSPH1	FBXL7	CSMD3	NA	NA
Overlap AD DEGs	B4GAT1	JAK1	FGF14	CTNND2	NA	NA
Overlap AD DEGs	BASP1	KCNB2	FMNL2	DDR1	NA	NA
Overlap AD DEGs	BCL11B	KIAA1217	FRMD4A	DHCR24	NA	NA
Overlap AD DEGs	BDNF	LINGO1	FTH1	DMD	NA	NA
Overlap AD DEGs	BEX1	MAML2	FTL	DNAJB2	NA	NA
Overlap AD DEGs	BHLHE40	MAP2K4	GFAP	DNM1L	NA	NA
Overlap AD DEGs	BMERB1	MYO16	HLA-A	DST	NA	NA
Overlap AD DEGs	BNIP3	NCKAP5	IL1RAPL1	DUSP16	NA	NA
Overlap AD DEGs	BTBD8	NLGN4Y	ITGB8	EFHD1	NA	NA
Overlap AD DEGs	C1orf115	PCDH11Y	ITPR2	EML1	NA	NA
Overlap AD DEGs	C20orf194	PCSK2	KCNIP4	ERBB4	NA	NA
Overlap AD DEGs	C4orf48	PDE1C	KCNJ10	FA2H	NA	NA
Overlap AD DEGs	C5orf24	PDE4B	KCNMA1	FAM107B	NA	NA
Overlap AD DEGs	CA10	PEBP1	LINGO1	FANCC	NA	NA
Overlap AD DEGs	CACNA1E	PNMA3	LRMDA	FBXO32	NA	NA
Overlap AD DEGs	CACNB1	PREPL	LRRC3B	FCHSD2	NA	NA
Overlap AD DEGs	CADPS	PTGES3	LRRTM4	FKBP5	NA	NA
Overlap AD DEGs	CADPS2	QTRT1	LSAMP	FRY	NA	NA
Overlap AD DEGs	CALM1	RELN	MAPT	FXR1	NA	NA
Overlap AD DEGs	CALM2	RGS6	MERTK	GALNT13	NA	NA
Overlap AD DEGs	CALM3	RPL28	MOXD1	GALNT15	NA	NA
Overlap AD DEGs	CALY	RPL32	MSI2	GLUL	NA	NA
Overlap AD DEGs	CAMK2A	RPL35	MT1E	GPR37	NA	NA
Overlap AD DEGs	CAMK2B	SCN1A	MT1G	GRIK4	NA	NA
Overlap AD DEGs	CAMK2N1	SERPINI1	MT1M	GTF2H2C	NA	NA
Overlap AD DEGs	CAPNS1	SEZ6L	MT2A	H3F3B	NA	NA
Overlap AD DEGs	CCDC102B	SLC24A3	MTF2	HSP90AA1	NA	NA
Overlap AD DEGs	CCK	SLC6A1	NEBL	HSP90AB1	NA	NA
Overlap AD DEGs	CCN1	SORCS1	NHSL1	HSPA1B	NA	NA
Overlap AD DEGs	CCPG1	TARBP1	NMD3	HSPB1	NA	NA
Overlap AD DEGs	CDIP1	TMEM132C	NPAS2	HSPH1	NA	NA
Overlap AD DEGs	CDK5R1	TOX	NRXN1	HTRA1	NA	NA
Overlap AD DEGs	CEBPB	USP9Y	NWD1	IKZF2	NA	NA
Overlap AD DEGs	CEND1	UTY	OAF	INPP4B	NA	NA
Overlap AD DEGs	CFL1	WSB1	OPCML	INPP5A	NA	NA
Overlap AD DEGs	CHCHD10	ZBTB16	OSBPL1A	ITM2B	NA	NA
Overlap AD DEGs	CHGA	NA	PAMR1	ITPR2	NA	NA
Overlap AD DEGs	CHGB	NA	PBX1	JADE2	NA	NA
Overlap AD DEGs	CHN1	NA	PDE3B	JUND	NA	NA
Overlap AD DEGs	CKB	NA	PIP4K2A	KIF5C	NA	NA
Overlap AD DEGs	CLIP3	NA	PLCB1	LAMA2	NA	NA
Overlap AD DEGs	CLSTN1	NA	PRDM16	LANCL1	NA	NA
Overlap AD DEGs	CLU	NA	PTN	LARP6	NA	NA
Overlap AD DEGs	CLVS2	NA	RALGAPA2	LDLRAD4	NA	NA
Overlap AD DEGs	CNGB1	NA	RBFOX1	LGR4	NA	NA
Overlap AD DEGs	CNTNAP1	NA	RPS24	LPAR1	NA	NA
Overlap AD DEGs	COMMD1	NA	SEPTIN7	LRP1B	NA	NA
Overlap AD DEGs	CPEB4	NA	SLC14A1	LRP6	NA	NA
Overlap AD DEGs	CPLANE1	NA	SLC1A2	LUC7L3	NA	NA
Overlap AD DEGs	CPLX1	NA	SLC1A3	MAML2	NA	NA
Overlap AD DEGs	CPLX2	NA	SLC25A37	MATN2	NA	NA
Overlap AD DEGs	CREG2	NA	SLCO1C1	MDGA2	NA	NA
Overlap AD DEGs	CTBP1	NA	SMURF2	MPHOSPH8	NA	NA
Overlap AD DEGs	DAB1	NA	SNAP25	MRPS6	NA	NA
Overlap AD DEGs	DCTN1	NA	SNED1	MSMO1	NA	NA
Overlap AD DEGs	DDX3X	NA	SON	MT3	NA	NA
Overlap AD DEGs	DHCR24	NA	SRGAP3	MYRF	NA	NA
Overlap AD DEGs	DIRAS1	NA	SUMF1	NAALADL2	NA	NA
Overlap AD DEGs	DIRAS2	NA	SYTL4	NACC2	NA	NA
Overlap AD DEGs	DIRC3	NA	TARBP1	NAV3	NA	NA
Overlap AD DEGs	DMTN	NA	TMBIM6	NCOA7	NA	NA
Overlap AD DEGs	DNAJA1	NA	TMEM164	NDRG1	NA	NA
Overlap AD DEGs	DNAJA4	NA	TNFRSF1A	NRXN1	NA	NA
Overlap AD DEGs	DNAJB1	NA	TNIK	NRXN3	NA	NA
Overlap AD DEGs	DNM1	NA	TRPM3	NUFIP2	NA	NA
Overlap AD DEGs	DOC2A	NA	TRPS1	OMG	NA	NA
Overlap AD DEGs	DPYD	NA	TSPAN7	OTUD7A	NA	NA
Overlap AD DEGs	DPYSL2	NA	TTYH1	PAPOLA	NA	NA
Overlap AD DEGs	DUSP1	NA	TUBA1B	PDE1A	NA	NA
Overlap AD DEGs	DUSP6	NA	TUBB2B	PDK4	NA	NA
Overlap AD DEGs	DYNLL2	NA	VCAN	PDS5B	NA	NA
Overlap AD DEGs	EEF1A2	NA	ZFHX3	PEA15	NA	NA
Overlap AD DEGs	EEF2	NA	ZHX3	PLEKHH1	NA	NA
Overlap AD DEGs	EGR1	NA	ZIC1	PLP1	NA	NA
Overlap AD DEGs	EGR3	NA	ZNF280D	PNISR	NA	NA
Overlap AD DEGs	EGR4	NA	NA	POLR2F	NA	NA
Overlap AD DEGs	EIF1AX	NA	NA	PPM1K	NA	NA
Overlap AD DEGs	EIF1B	NA	NA	PPP2R2B	NA	NA
Overlap AD DEGs	EIF4G2	NA	NA	PPP2R2C	NA	NA
Overlap AD DEGs	EIF5A	NA	NA	PPP4R2	NA	NA
Overlap AD DEGs	ELAVL4	NA	NA	PRKX	NA	NA
Overlap AD DEGs	ELOB	NA	NA	PRPF4B	NA	NA
Overlap AD DEGs	ENC1	NA	NA	PSD3	NA	NA
Overlap AD DEGs	ENO2	NA	NA	PTGES3	NA	NA
Overlap AD DEGs	EPDR1	NA	NA	PTK2	NA	NA
Overlap AD DEGs	ETS2	NA	NA	PTPN12	NA	NA
Overlap AD DEGs	FAM131B	NA	NA	RAB11FIP4	NA	NA
Overlap AD DEGs	FAM217B	NA	NA	RASGRF1	NA	NA
Overlap AD DEGs	FARS2	NA	NA	RASGRF2	NA	NA
Overlap AD DEGs	FBXL16	NA	NA	RNF144A	NA	NA
Overlap AD DEGs	FBXO32	NA	NA	SAMD4B	NA	NA
Overlap AD DEGs	FBXW7	NA	NA	SELENOP	NA	NA
Overlap AD DEGs	FEM1B	NA	NA	SEM1	NA	NA
Overlap AD DEGs	FOS	NA	NA	SEPTIN7	NA	NA
Overlap AD DEGs	FOSB	NA	NA	SH3RF1	NA	NA
Overlap AD DEGs	FOSL2	NA	NA	SLC6A8	NA	NA
Overlap AD DEGs	FRMD4A	NA	NA	SOX8	NA	NA
Overlap AD DEGs	FTH1	NA	NA	SPARC	NA	NA
Overlap AD DEGs	FTL	NA	NA	SPATS2L	NA	NA
Overlap AD DEGs	GABRA1	NA	NA	SRRM2	NA	NA
Overlap AD DEGs	GABRG2	NA	NA	ST13	NA	NA
Overlap AD DEGs	GAPDH	NA	NA	ST3GAL6	NA	NA
Overlap AD DEGs	GHITM	NA	NA	STARD7	NA	NA
Overlap AD DEGs	GNAS	NA	NA	STIP1	NA	NA
Overlap AD DEGs	GNB1	NA	NA	SUGT1	NA	NA
Overlap AD DEGs	GRM1	NA	NA	SVEP1	NA	NA
Overlap AD DEGs	HAPLN4	NA	NA	SYT1	NA	NA
Overlap AD DEGs	HIBCH	NA	NA	TBC1D2	NA	NA
Overlap AD DEGs	HIVEP3	NA	NA	TECR	NA	NA
Overlap AD DEGs	HPCA	NA	NA	TLE4	NA	NA
Overlap AD DEGs	HSP90AA1	NA	NA	TMTC4	NA	NA
Overlap AD DEGs	HSP90AB1	NA	NA	TSC22D3	NA	NA
Overlap AD DEGs	HSPA1A	NA	NA	UNC79	NA	NA
Overlap AD DEGs	HSPA1B	NA	NA	WSB1	NA	NA
Overlap AD DEGs	HSPA4L	NA	NA	ZCCHC24	NA	NA
Overlap AD DEGs	HSPB1	NA	NA	ZDHHC11B	NA	NA
Overlap AD DEGs	HSPH1	NA	NA	ZFPM2	NA	NA
Overlap AD DEGs	HYDIN	NA	NA	ZKSCAN1	NA	NA
Overlap AD DEGs	ID2	NA	NA	ZNF358	NA	NA
Overlap AD DEGs	IDS	NA	NA	ZNF365	NA	NA
Overlap AD DEGs	IGSF9B	NA	NA	ZNF652	NA	NA
Overlap AD DEGs	INA	NA	NA	ZNF708	NA	NA
Overlap AD DEGs	INPP5A	NA	NA	ZSWIM6	NA	NA
Overlap AD DEGs	INPP5F	NA	NA	NA	NA	NA
Overlap AD DEGs	JAK1	NA	NA	NA	NA	NA
Overlap AD DEGs	JUN	NA	NA	NA	NA	NA
Overlap AD DEGs	JUNB	NA	NA	NA	NA	NA
Overlap AD DEGs	JUND	NA	NA	NA	NA	NA
Overlap AD DEGs	KAZN	NA	NA	NA	NA	NA
Overlap AD DEGs	KCNA2	NA	NA	NA	NA	NA
Overlap AD DEGs	KCNAB2	NA	NA	NA	NA	NA
Overlap AD DEGs	KCNS1	NA	NA	NA	NA	NA
Overlap AD DEGs	KCNV1	NA	NA	NA	NA	NA
Overlap AD DEGs	KIAA1328	NA	NA	NA	NA	NA
Overlap AD DEGs	KIF1A	NA	NA	NA	NA	NA
Overlap AD DEGs	KIF26B	NA	NA	NA	NA	NA
Overlap AD DEGs	KIF5A	NA	NA	NA	NA	NA
Overlap AD DEGs	KLC1	NA	NA	NA	NA	NA
Overlap AD DEGs	KLHL2	NA	NA	NA	NA	NA
Overlap AD DEGs	KSR2	NA	NA	NA	NA	NA
Overlap AD DEGs	LARGE1	NA	NA	NA	NA	NA
Overlap AD DEGs	LDHA	NA	NA	NA	NA	NA
Overlap AD DEGs	LMO4	NA	NA	NA	NA	NA
Overlap AD DEGs	LONRF2	NA	NA	NA	NA	NA
Overlap AD DEGs	LRATD1	NA	NA	NA	NA	NA
Overlap AD DEGs	LRRC2	NA	NA	NA	NA	NA
Overlap AD DEGs	LRRC28	NA	NA	NA	NA	NA
Overlap AD DEGs	LRRTM4	NA	NA	NA	NA	NA
Overlap AD DEGs	LYNX1	NA	NA	NA	NA	NA
Overlap AD DEGs	MAP1A	NA	NA	NA	NA	NA
Overlap AD DEGs	MAP1B	NA	NA	NA	NA	NA
Overlap AD DEGs	MAP9	NA	NA	NA	NA	NA
Overlap AD DEGs	MAPK8IP3	NA	NA	NA	NA	NA
Overlap AD DEGs	MARF1	NA	NA	NA	NA	NA
Overlap AD DEGs	MBOAT7	NA	NA	NA	NA	NA
Overlap AD DEGs	MFGE8	NA	NA	NA	NA	NA
Overlap AD DEGs	MLF2	NA	NA	NA	NA	NA
Overlap AD DEGs	MORF4L1	NA	NA	NA	NA	NA
Overlap AD DEGs	MT3	NA	NA	NA	NA	NA
Overlap AD DEGs	MTCH1	NA	NA	NA	NA	NA
Overlap AD DEGs	MTERF1	NA	NA	NA	NA	NA
Overlap AD DEGs	MTPN	NA	NA	NA	NA	NA
Overlap AD DEGs	MTURN	NA	NA	NA	NA	NA
Overlap AD DEGs	NAP1L2	NA	NA	NA	NA	NA
Overlap AD DEGs	NAP1L3	NA	NA	NA	NA	NA
Overlap AD DEGs	NAPB	NA	NA	NA	NA	NA
Overlap AD DEGs	NAT8L	NA	NA	NA	NA	NA
Overlap AD DEGs	NDRG4	NA	NA	NA	NA	NA
Overlap AD DEGs	NDUFA3	NA	NA	NA	NA	NA
Overlap AD DEGs	NDUFA4	NA	NA	NA	NA	NA
Overlap AD DEGs	NEFH	NA	NA	NA	NA	NA
Overlap AD DEGs	NEFL	NA	NA	NA	NA	NA
Overlap AD DEGs	NEFM	NA	NA	NA	NA	NA
Overlap AD DEGs	NEK10	NA	NA	NA	NA	NA
Overlap AD DEGs	NFE2L1	NA	NA	NA	NA	NA
Overlap AD DEGs	NFIX	NA	NA	NA	NA	NA
Overlap AD DEGs	NLGN4Y	NA	NA	NA	NA	NA
Overlap AD DEGs	NMT1	NA	NA	NA	NA	NA
Overlap AD DEGs	NPAS4	NA	NA	NA	NA	NA
Overlap AD DEGs	NPTX2	NA	NA	NA	NA	NA
Overlap AD DEGs	NPTXR	NA	NA	NA	NA	NA
Overlap AD DEGs	NR4A1	NA	NA	NA	NA	NA
Overlap AD DEGs	NRG1	NA	NA	NA	NA	NA
Overlap AD DEGs	NRGN	NA	NA	NA	NA	NA
Overlap AD DEGs	NSF	NA	NA	NA	NA	NA
Overlap AD DEGs	NUCKS1	NA	NA	NA	NA	NA
Overlap AD DEGs	NUDT3	NA	NA	NA	NA	NA
Overlap AD DEGs	OGFRL1	NA	NA	NA	NA	NA
Overlap AD DEGs	OLFM1	NA	NA	NA	NA	NA
Overlap AD DEGs	OPCML	NA	NA	NA	NA	NA
Overlap AD DEGs	OPHN1	NA	NA	NA	NA	NA
Overlap AD DEGs	OSBPL1A	NA	NA	NA	NA	NA
Overlap AD DEGs	PAFAH1B2	NA	NA	NA	NA	NA
Overlap AD DEGs	PAM	NA	NA	NA	NA	NA
Overlap AD DEGs	PCSK1	NA	NA	NA	NA	NA
Overlap AD DEGs	PCSK1N	NA	NA	NA	NA	NA
Overlap AD DEGs	PDE10A	NA	NA	NA	NA	NA
Overlap AD DEGs	PDP1	NA	NA	NA	NA	NA
Overlap AD DEGs	PEA15	NA	NA	NA	NA	NA
Overlap AD DEGs	PEBP1	NA	NA	NA	NA	NA
Overlap AD DEGs	PFKP	NA	NA	NA	NA	NA
Overlap AD DEGs	PGAM1	NA	NA	NA	NA	NA
Overlap AD DEGs	PGK1	NA	NA	NA	NA	NA
Overlap AD DEGs	PHYHIP	NA	NA	NA	NA	NA
Overlap AD DEGs	PINK1	NA	NA	NA	NA	NA
Overlap AD DEGs	PITHD1	NA	NA	NA	NA	NA
Overlap AD DEGs	PJA2	NA	NA	NA	NA	NA
Overlap AD DEGs	PKM	NA	NA	NA	NA	NA
Overlap AD DEGs	PLCB1	NA	NA	NA	NA	NA
Overlap AD DEGs	PNMA1	NA	NA	NA	NA	NA
Overlap AD DEGs	PNMA2	NA	NA	NA	NA	NA
Overlap AD DEGs	PNMA8A	NA	NA	NA	NA	NA
Overlap AD DEGs	PPIA	NA	NA	NA	NA	NA
Overlap AD DEGs	PPP2R1A	NA	NA	NA	NA	NA
Overlap AD DEGs	PRDM8	NA	NA	NA	NA	NA
Overlap AD DEGs	PREPL	NA	NA	NA	NA	NA
Overlap AD DEGs	PRKAR1A	NA	NA	NA	NA	NA
Overlap AD DEGs	PRKAR1B	NA	NA	NA	NA	NA
Overlap AD DEGs	PRKN	NA	NA	NA	NA	NA
Overlap AD DEGs	PRNP	NA	NA	NA	NA	NA
Overlap AD DEGs	PRRT1	NA	NA	NA	NA	NA
Overlap AD DEGs	PSAP	NA	NA	NA	NA	NA
Overlap AD DEGs	PSIP1	NA	NA	NA	NA	NA
Overlap AD DEGs	PTMA	NA	NA	NA	NA	NA
Overlap AD DEGs	PTPA	NA	NA	NA	NA	NA
Overlap AD DEGs	RAB11A	NA	NA	NA	NA	NA
Overlap AD DEGs	RAB11B	NA	NA	NA	NA	NA
Overlap AD DEGs	RAB3A	NA	NA	NA	NA	NA
Overlap AD DEGs	RAB6B	NA	NA	NA	NA	NA
Overlap AD DEGs	RABGAP1L	NA	NA	NA	NA	NA
Overlap AD DEGs	RAC1	NA	NA	NA	NA	NA
Overlap AD DEGs	RAP2A	NA	NA	NA	NA	NA
Overlap AD DEGs	RAPGEF5	NA	NA	NA	NA	NA
Overlap AD DEGs	RASGRF1	NA	NA	NA	NA	NA
Overlap AD DEGs	RETREG2	NA	NA	NA	NA	NA
Overlap AD DEGs	RFLNA	NA	NA	NA	NA	NA
Overlap AD DEGs	RGS4	NA	NA	NA	NA	NA
Overlap AD DEGs	RHEB	NA	NA	NA	NA	NA
Overlap AD DEGs	RHOB	NA	NA	NA	NA	NA
Overlap AD DEGs	RIMS3	NA	NA	NA	NA	NA
Overlap AD DEGs	RIT2	NA	NA	NA	NA	NA
Overlap AD DEGs	RNF11	NA	NA	NA	NA	NA
Overlap AD DEGs	RNF187	NA	NA	NA	NA	NA
Overlap AD DEGs	RNF208	NA	NA	NA	NA	NA
Overlap AD DEGs	RNF220	NA	NA	NA	NA	NA
Overlap AD DEGs	RPH3A	NA	NA	NA	NA	NA
Overlap AD DEGs	RPL19	NA	NA	NA	NA	NA
Overlap AD DEGs	RPL32	NA	NA	NA	NA	NA
Overlap AD DEGs	RPL34	NA	NA	NA	NA	NA
Overlap AD DEGs	RPL35	NA	NA	NA	NA	NA
Overlap AD DEGs	RPL37A	NA	NA	NA	NA	NA
Overlap AD DEGs	RPS27	NA	NA	NA	NA	NA
Overlap AD DEGs	RPS27A	NA	NA	NA	NA	NA
Overlap AD DEGs	RTL8C	NA	NA	NA	NA	NA
Overlap AD DEGs	RUNX1T1	NA	NA	NA	NA	NA
Overlap AD DEGs	RYR3	NA	NA	NA	NA	NA
Overlap AD DEGs	SARAF	NA	NA	NA	NA	NA
Overlap AD DEGs	SCFD1	NA	NA	NA	NA	NA
Overlap AD DEGs	SCFD2	NA	NA	NA	NA	NA
Overlap AD DEGs	SCN1B	NA	NA	NA	NA	NA
Overlap AD DEGs	SCN4B	NA	NA	NA	NA	NA
Overlap AD DEGs	SELENOW	NA	NA	NA	NA	NA
Overlap AD DEGs	SERINC1	NA	NA	NA	NA	NA
Overlap AD DEGs	SERINC3	NA	NA	NA	NA	NA
Overlap AD DEGs	SERPINE2	NA	NA	NA	NA	NA
Overlap AD DEGs	SEZ6L2	NA	NA	NA	NA	NA
Overlap AD DEGs	SGCD	NA	NA	NA	NA	NA
Overlap AD DEGs	SGTB	NA	NA	NA	NA	NA
Overlap AD DEGs	SH3GL3	NA	NA	NA	NA	NA
Overlap AD DEGs	SHISA9	NA	NA	NA	NA	NA
Overlap AD DEGs	SKP1	NA	NA	NA	NA	NA
Overlap AD DEGs	SLC12A5	NA	NA	NA	NA	NA
Overlap AD DEGs	SLC13A3	NA	NA	NA	NA	NA
Overlap AD DEGs	SLC22A17	NA	NA	NA	NA	NA
Overlap AD DEGs	SLC38A1	NA	NA	NA	NA	NA
Overlap AD DEGs	SLC38A2	NA	NA	NA	NA	NA
Overlap AD DEGs	SLC6A17	NA	NA	NA	NA	NA
Overlap AD DEGs	SLIT3	NA	NA	NA	NA	NA
Overlap AD DEGs	SNAP25	NA	NA	NA	NA	NA
Overlap AD DEGs	SNCB	NA	NA	NA	NA	NA
Overlap AD DEGs	SNCG	NA	NA	NA	NA	NA
Overlap AD DEGs	SNPH	NA	NA	NA	NA	NA
Overlap AD DEGs	SNRPN	NA	NA	NA	NA	NA
Overlap AD DEGs	SNU13	NA	NA	NA	NA	NA
Overlap AD DEGs	SOD2	NA	NA	NA	NA	NA
Overlap AD DEGs	SORCS3	NA	NA	NA	NA	NA
Overlap AD DEGs	SORT1	NA	NA	NA	NA	NA
Overlap AD DEGs	SPARCL1	NA	NA	NA	NA	NA
Overlap AD DEGs	SPIDR	NA	NA	NA	NA	NA
Overlap AD DEGs	SPOCK2	NA	NA	NA	NA	NA
Overlap AD DEGs	SSH2	NA	NA	NA	NA	NA
Overlap AD DEGs	STAC2	NA	NA	NA	NA	NA
Overlap AD DEGs	STMN2	NA	NA	NA	NA	NA
Overlap AD DEGs	STMN4	NA	NA	NA	NA	NA
Overlap AD DEGs	STX1B	NA	NA	NA	NA	NA
Overlap AD DEGs	SULT4A1	NA	NA	NA	NA	NA
Overlap AD DEGs	SUN2	NA	NA	NA	NA	NA
Overlap AD DEGs	SV2A	NA	NA	NA	NA	NA
Overlap AD DEGs	SYN1	NA	NA	NA	NA	NA
Overlap AD DEGs	TAGLN3	NA	NA	NA	NA	NA
Overlap AD DEGs	TARBP1	NA	NA	NA	NA	NA
Overlap AD DEGs	TCEAL2	NA	NA	NA	NA	NA
Overlap AD DEGs	TERF2IP	NA	NA	NA	NA	NA
Overlap AD DEGs	TESPA1	NA	NA	NA	NA	NA
Overlap AD DEGs	THY1	NA	NA	NA	NA	NA
Overlap AD DEGs	TMEM130	NA	NA	NA	NA	NA
Overlap AD DEGs	TMEM132D	NA	NA	NA	NA	NA
Overlap AD DEGs	TMOD2	NA	NA	NA	NA	NA
Overlap AD DEGs	TMTC1	NA	NA	NA	NA	NA
Overlap AD DEGs	TNRC6A	NA	NA	NA	NA	NA
Overlap AD DEGs	TOLLIP	NA	NA	NA	NA	NA
Overlap AD DEGs	TPI1	NA	NA	NA	NA	NA
Overlap AD DEGs	TPPP	NA	NA	NA	NA	NA
Overlap AD DEGs	TSHZ2	NA	NA	NA	NA	NA
Overlap AD DEGs	TSPYL1	NA	NA	NA	NA	NA
Overlap AD DEGs	TTLL5	NA	NA	NA	NA	NA
Overlap AD DEGs	TUBA4A	NA	NA	NA	NA	NA
Overlap AD DEGs	TUBB2A	NA	NA	NA	NA	NA
Overlap AD DEGs	UBA52	NA	NA	NA	NA	NA
Overlap AD DEGs	UBB	NA	NA	NA	NA	NA
Overlap AD DEGs	UBC	NA	NA	NA	NA	NA
Overlap AD DEGs	UBL3	NA	NA	NA	NA	NA
Overlap AD DEGs	UCHL1	NA	NA	NA	NA	NA
Overlap AD DEGs	UHMK1	NA	NA	NA	NA	NA
Overlap AD DEGs	UPP2	NA	NA	NA	NA	NA
Overlap AD DEGs	UQCR11	NA	NA	NA	NA	NA
Overlap AD DEGs	USP9Y	NA	NA	NA	NA	NA
Overlap AD DEGs	UTY	NA	NA	NA	NA	NA
Overlap AD DEGs	VAMP1	NA	NA	NA	NA	NA
Overlap AD DEGs	WBP2	NA	NA	NA	NA	NA
Overlap AD DEGs	WDR82	NA	NA	NA	NA	NA
Overlap AD DEGs	WSB1	NA	NA	NA	NA	NA
Overlap AD DEGs	WSB2	NA	NA	NA	NA	NA
Overlap AD DEGs	YPEL3	NA	NA	NA	NA	NA
Overlap AD DEGs	YWHAG	NA	NA	NA	NA	NA
Overlap AD DEGs	YWHAH	NA	NA	NA	NA	NA
Overlap AD DEGs	ZBTB18	NA	NA	NA	NA	NA
Overlap AD DEGs	ZBTB8OS	NA	NA	NA	NA	NA
Overlap AD DEGs	ZFAND5	NA	NA	NA	NA	NA
Overlap AD DEGs	ZMAT3	NA	NA	NA	NA	NA
Overlap AD DEGs	ZNF365	NA	NA	NA	NA	NA
Overlap AD DEGs	ZNF483	NA	NA	NA	NA	NA
Overlap AD DEGs	ZNF721	NA	NA	NA	NA	NA
Overlap HD DEGs	NA	NA	ABLIM1	NA	NA	NA
Overlap HD DEGs	NA	NA	ACOT11	NA	NA	NA
Overlap HD DEGs	NA	NA	ACSL6	NA	NA	NA
Overlap HD DEGs	NA	NA	ACTG1	NA	NA	NA
Overlap HD DEGs	NA	NA	ADAMTS17	NA	NA	NA
Overlap HD DEGs	NA	NA	ADD3-AS1	NA	NA	NA
Overlap HD DEGs	NA	NA	ADGRB1	NA	NA	NA
Overlap HD DEGs	NA	NA	ADGRB3	NA	NA	NA
Overlap HD DEGs	NA	NA	ADGRG1	NA	NA	NA
Overlap HD DEGs	NA	NA	AIFM3	NA	NA	NA
Overlap HD DEGs	NA	NA	ANGPTL4	NA	NA	NA
Overlap HD DEGs	NA	NA	ANKDD1A	NA	NA	NA
Overlap HD DEGs	NA	NA	ANO8	NA	NA	NA
Overlap HD DEGs	NA	NA	APC2	NA	NA	NA
Overlap HD DEGs	NA	NA	APOE	NA	NA	NA
Overlap HD DEGs	NA	NA	AQP1	NA	NA	NA
Overlap HD DEGs	NA	NA	ARFGAP1	NA	NA	NA
Overlap HD DEGs	NA	NA	ARHGEF4	NA	NA	NA
Overlap HD DEGs	NA	NA	ARID5B	NA	NA	NA
Overlap HD DEGs	NA	NA	ATP8A1	NA	NA	NA
Overlap HD DEGs	NA	NA	AUTS2	NA	NA	NA
Overlap HD DEGs	NA	NA	B2M	NA	NA	NA
Overlap HD DEGs	NA	NA	B4GALNT4	NA	NA	NA
Overlap HD DEGs	NA	NA	BAG3	NA	NA	NA
Overlap HD DEGs	NA	NA	BAIAP2	NA	NA	NA
Overlap HD DEGs	NA	NA	BCAN	NA	NA	NA
Overlap HD DEGs	NA	NA	BCAR3	NA	NA	NA
Overlap HD DEGs	NA	NA	BGN	NA	NA	NA
Overlap HD DEGs	NA	NA	C1orf61	NA	NA	NA
Overlap HD DEGs	NA	NA	CALR	NA	NA	NA
Overlap HD DEGs	NA	NA	CC2D2B	NA	NA	NA
Overlap HD DEGs	NA	NA	CCDC7	NA	NA	NA
Overlap HD DEGs	NA	NA	CDH4	NA	NA	NA
Overlap HD DEGs	NA	NA	CDHR3	NA	NA	NA
Overlap HD DEGs	NA	NA	CHI3L1	NA	NA	NA
Overlap HD DEGs	NA	NA	CHORDC1	NA	NA	NA
Overlap HD DEGs	NA	NA	CHST1	NA	NA	NA
Overlap HD DEGs	NA	NA	CIRBP	NA	NA	NA
Overlap HD DEGs	NA	NA	CLSTN1	NA	NA	NA
Overlap HD DEGs	NA	NA	CLU	NA	NA	NA
Overlap HD DEGs	NA	NA	CNTNAP3B	NA	NA	NA
Overlap HD DEGs	NA	NA	COL16A1	NA	NA	NA
Overlap HD DEGs	NA	NA	CRYAB	NA	NA	NA
Overlap HD DEGs	NA	NA	CSGALNACT1	NA	NA	NA
Overlap HD DEGs	NA	NA	CTNNA2	NA	NA	NA
Overlap HD DEGs	NA	NA	CXCL14	NA	NA	NA
Overlap HD DEGs	NA	NA	CYB5B	NA	NA	NA
Overlap HD DEGs	NA	NA	DDIT4	NA	NA	NA
Overlap HD DEGs	NA	NA	DDR1	NA	NA	NA
Overlap HD DEGs	NA	NA	DDX24	NA	NA	NA
Overlap HD DEGs	NA	NA	DHRS3	NA	NA	NA
Overlap HD DEGs	NA	NA	DNAH7	NA	NA	NA
Overlap HD DEGs	NA	NA	DNAJB1	NA	NA	NA
Overlap HD DEGs	NA	NA	DPP10	NA	NA	NA
Overlap HD DEGs	NA	NA	DPY19L3	NA	NA	NA
Overlap HD DEGs	NA	NA	DST	NA	NA	NA
Overlap HD DEGs	NA	NA	DTNA	NA	NA	NA
Overlap HD DEGs	NA	NA	EDNRB	NA	NA	NA
Overlap HD DEGs	NA	NA	EEF1A1	NA	NA	NA
Overlap HD DEGs	NA	NA	EFNA5	NA	NA	NA
Overlap HD DEGs	NA	NA	EGLN3	NA	NA	NA
Overlap HD DEGs	NA	NA	EIF1	NA	NA	NA
Overlap HD DEGs	NA	NA	ELOVL2	NA	NA	NA
Overlap HD DEGs	NA	NA	ENHO	NA	NA	NA
Overlap HD DEGs	NA	NA	ETNPPL	NA	NA	NA
Overlap HD DEGs	NA	NA	F3	NA	NA	NA
Overlap HD DEGs	NA	NA	FADS1	NA	NA	NA
Overlap HD DEGs	NA	NA	FADS2	NA	NA	NA
Overlap HD DEGs	NA	NA	FAT3	NA	NA	NA
Overlap HD DEGs	NA	NA	FBXL7	NA	NA	NA
Overlap HD DEGs	NA	NA	FGFR3	NA	NA	NA
Overlap HD DEGs	NA	NA	FLRT2	NA	NA	NA
Overlap HD DEGs	NA	NA	FMNL2	NA	NA	NA
Overlap HD DEGs	NA	NA	FOSL2	NA	NA	NA
Overlap HD DEGs	NA	NA	FOXP1	NA	NA	NA
Overlap HD DEGs	NA	NA	FRMD4A	NA	NA	NA
Overlap HD DEGs	NA	NA	FTL	NA	NA	NA
Overlap HD DEGs	NA	NA	GABPB1-AS1	NA	NA	NA
Overlap HD DEGs	NA	NA	GAN	NA	NA	NA
Overlap HD DEGs	NA	NA	GFAP	NA	NA	NA
Overlap HD DEGs	NA	NA	GLI3	NA	NA	NA
Overlap HD DEGs	NA	NA	GLIS3	NA	NA	NA
Overlap HD DEGs	NA	NA	GLUL	NA	NA	NA
Overlap HD DEGs	NA	NA	GPC1	NA	NA	NA
Overlap HD DEGs	NA	NA	GPM6A	NA	NA	NA
Overlap HD DEGs	NA	NA	GPR37L1	NA	NA	NA
Overlap HD DEGs	NA	NA	GRIK4	NA	NA	NA
Overlap HD DEGs	NA	NA	GRINA	NA	NA	NA
Overlap HD DEGs	NA	NA	HLA-A	NA	NA	NA
Overlap HD DEGs	NA	NA	HLA-E	NA	NA	NA
Overlap HD DEGs	NA	NA	HPSE2	NA	NA	NA
Overlap HD DEGs	NA	NA	HSP90AA1	NA	NA	NA
Overlap HD DEGs	NA	NA	HSPA1A	NA	NA	NA
Overlap HD DEGs	NA	NA	HSPA1B	NA	NA	NA
Overlap HD DEGs	NA	NA	HSPB1	NA	NA	NA
Overlap HD DEGs	NA	NA	HSPB8	NA	NA	NA
Overlap HD DEGs	NA	NA	HSPE1	NA	NA	NA
Overlap HD DEGs	NA	NA	HSPH1	NA	NA	NA
Overlap HD DEGs	NA	NA	IFRD1	NA	NA	NA
Overlap HD DEGs	NA	NA	IGF1R	NA	NA	NA
Overlap HD DEGs	NA	NA	IGFBP7	NA	NA	NA
Overlap HD DEGs	NA	NA	IL33	NA	NA	NA
Overlap HD DEGs	NA	NA	IRS2	NA	NA	NA
Overlap HD DEGs	NA	NA	ITGB8	NA	NA	NA
Overlap HD DEGs	NA	NA	ITPR2	NA	NA	NA
Overlap HD DEGs	NA	NA	KCNJ10	NA	NA	NA
Overlap HD DEGs	NA	NA	KNOP1	NA	NA	NA
Overlap HD DEGs	NA	NA	LGI4	NA	NA	NA
Overlap HD DEGs	NA	NA	LINC01138	NA	NA	NA
Overlap HD DEGs	NA	NA	LRIG1	NA	NA	NA
Overlap HD DEGs	NA	NA	LRMDA	NA	NA	NA
Overlap HD DEGs	NA	NA	LRRC3B	NA	NA	NA
Overlap HD DEGs	NA	NA	LSAMP	NA	NA	NA
Overlap HD DEGs	NA	NA	LTBP3	NA	NA	NA
Overlap HD DEGs	NA	NA	LUC7L2	NA	NA	NA
Overlap HD DEGs	NA	NA	MACF1	NA	NA	NA
Overlap HD DEGs	NA	NA	MALAT1	NA	NA	NA
Overlap HD DEGs	NA	NA	MAN1B1	NA	NA	NA
Overlap HD DEGs	NA	NA	MAPK11	NA	NA	NA
Overlap HD DEGs	NA	NA	MBNL2	NA	NA	NA
Overlap HD DEGs	NA	NA	MEG3	NA	NA	NA
Overlap HD DEGs	NA	NA	METRN	NA	NA	NA
Overlap HD DEGs	NA	NA	MFGE8	NA	NA	NA
Overlap HD DEGs	NA	NA	MIAT	NA	NA	NA
Overlap HD DEGs	NA	NA	MIR100HG	NA	NA	NA
Overlap HD DEGs	NA	NA	MIR4300HG	NA	NA	NA
Overlap HD DEGs	NA	NA	MIRLET7BHG	NA	NA	NA
Overlap HD DEGs	NA	NA	MKNK2	NA	NA	NA
Overlap HD DEGs	NA	NA	MLC1	NA	NA	NA
Overlap HD DEGs	NA	NA	MRPS6	NA	NA	NA
Overlap HD DEGs	NA	NA	MSI2	NA	NA	NA
Overlap HD DEGs	NA	NA	MT1E	NA	NA	NA
Overlap HD DEGs	NA	NA	MT1G	NA	NA	NA
Overlap HD DEGs	NA	NA	MT1M	NA	NA	NA
Overlap HD DEGs	NA	NA	MT1X	NA	NA	NA
Overlap HD DEGs	NA	NA	MT2A	NA	NA	NA
Overlap HD DEGs	NA	NA	MT3	NA	NA	NA
Overlap HD DEGs	NA	NA	MYO15B	NA	NA	NA
Overlap HD DEGs	NA	NA	NAT8L	NA	NA	NA
Overlap HD DEGs	NA	NA	NAV1	NA	NA	NA
Overlap HD DEGs	NA	NA	NDRG4	NA	NA	NA
Overlap HD DEGs	NA	NA	NEGR1	NA	NA	NA
Overlap HD DEGs	NA	NA	NRP1	NA	NA	NA
Overlap HD DEGs	NA	NA	NRXN1	NA	NA	NA
Overlap HD DEGs	NA	NA	NTRK3	NA	NA	NA
Overlap HD DEGs	NA	NA	NWD1	NA	NA	NA
Overlap HD DEGs	NA	NA	OAF	NA	NA	NA
Overlap HD DEGs	NA	NA	P4HA1	NA	NA	NA
Overlap HD DEGs	NA	NA	PAMR1	NA	NA	NA
Overlap HD DEGs	NA	NA	PAPLN	NA	NA	NA
Overlap HD DEGs	NA	NA	PDE3B	NA	NA	NA
Overlap HD DEGs	NA	NA	PDGFRB	NA	NA	NA
Overlap HD DEGs	NA	NA	PDK4	NA	NA	NA
Overlap HD DEGs	NA	NA	PIP4K2A	NA	NA	NA
Overlap HD DEGs	NA	NA	PLEKHA6	NA	NA	NA
Overlap HD DEGs	NA	NA	PLIN5	NA	NA	NA
Overlap HD DEGs	NA	NA	PPFIA1	NA	NA	NA
Overlap HD DEGs	NA	NA	PPIP5K2	NA	NA	NA
Overlap HD DEGs	NA	NA	PRDM16-DT	NA	NA	NA
Overlap HD DEGs	NA	NA	PRKD1	NA	NA	NA
Overlap HD DEGs	NA	NA	PTGDS	NA	NA	NA
Overlap HD DEGs	NA	NA	PTGES3	NA	NA	NA
Overlap HD DEGs	NA	NA	PTN	NA	NA	NA
Overlap HD DEGs	NA	NA	PTPRZ1	NA	NA	NA
Overlap HD DEGs	NA	NA	RAB34	NA	NA	NA
Overlap HD DEGs	NA	NA	RAB4A	NA	NA	NA
Overlap HD DEGs	NA	NA	RASSF4	NA	NA	NA
Overlap HD DEGs	NA	NA	RBM25	NA	NA	NA
Overlap HD DEGs	NA	NA	RFX3-AS1	NA	NA	NA
Overlap HD DEGs	NA	NA	RHOT1	NA	NA	NA
Overlap HD DEGs	NA	NA	RNF19A	NA	NA	NA
Overlap HD DEGs	NA	NA	RNF43	NA	NA	NA
Overlap HD DEGs	NA	NA	RPL37	NA	NA	NA
Overlap HD DEGs	NA	NA	RPLP1	NA	NA	NA
Overlap HD DEGs	NA	NA	RPS28	NA	NA	NA
Overlap HD DEGs	NA	NA	RTN4	NA	NA	NA
Overlap HD DEGs	NA	NA	S1PR1	NA	NA	NA
Overlap HD DEGs	NA	NA	SCD	NA	NA	NA
Overlap HD DEGs	NA	NA	SERPINB9	NA	NA	NA
Overlap HD DEGs	NA	NA	SERPINH1	NA	NA	NA
Overlap HD DEGs	NA	NA	SGIP1	NA	NA	NA
Overlap HD DEGs	NA	NA	SHROOM3	NA	NA	NA
Overlap HD DEGs	NA	NA	SLC14A1	NA	NA	NA
Overlap HD DEGs	NA	NA	SLC1A2	NA	NA	NA
Overlap HD DEGs	NA	NA	SLC1A3	NA	NA	NA
Overlap HD DEGs	NA	NA	SLC20A2	NA	NA	NA
Overlap HD DEGs	NA	NA	SLC25A37	NA	NA	NA
Overlap HD DEGs	NA	NA	SLC38A3	NA	NA	NA
Overlap HD DEGs	NA	NA	SLC39A11	NA	NA	NA
Overlap HD DEGs	NA	NA	SLC6A1	NA	NA	NA
Overlap HD DEGs	NA	NA	SLC6A11	NA	NA	NA
Overlap HD DEGs	NA	NA	SLC7A11	NA	NA	NA
Overlap HD DEGs	NA	NA	SLC9A3R1	NA	NA	NA
Overlap HD DEGs	NA	NA	SLCO1C1	NA	NA	NA
Overlap HD DEGs	NA	NA	SLCO3A1	NA	NA	NA
Overlap HD DEGs	NA	NA	SMURF2	NA	NA	NA
Overlap HD DEGs	NA	NA	SNAP25	NA	NA	NA
Overlap HD DEGs	NA	NA	SON	NA	NA	NA
Overlap HD DEGs	NA	NA	SPON1	NA	NA	NA
Overlap HD DEGs	NA	NA	SQSTM1	NA	NA	NA
Overlap HD DEGs	NA	NA	SREBF1	NA	NA	NA
Overlap HD DEGs	NA	NA	SRGAP3	NA	NA	NA
Overlap HD DEGs	NA	NA	SRP14	NA	NA	NA
Overlap HD DEGs	NA	NA	SSR1	NA	NA	NA
Overlap HD DEGs	NA	NA	STIP1	NA	NA	NA
Overlap HD DEGs	NA	NA	SUN1	NA	NA	NA
Overlap HD DEGs	NA	NA	SYT11	NA	NA	NA
Overlap HD DEGs	NA	NA	SYTL4	NA	NA	NA
Overlap HD DEGs	NA	NA	TACC2	NA	NA	NA
Overlap HD DEGs	NA	NA	TARBP1	NA	NA	NA
Overlap HD DEGs	NA	NA	TCF7L1	NA	NA	NA
Overlap HD DEGs	NA	NA	TDRD3	NA	NA	NA
Overlap HD DEGs	NA	NA	TFRC	NA	NA	NA
Overlap HD DEGs	NA	NA	TIMP3	NA	NA	NA
Overlap HD DEGs	NA	NA	TMBIM6	NA	NA	NA
Overlap HD DEGs	NA	NA	TMEM259	NA	NA	NA
Overlap HD DEGs	NA	NA	TNFRSF1A	NA	NA	NA
Overlap HD DEGs	NA	NA	TNIK	NA	NA	NA
Overlap HD DEGs	NA	NA	TNRC6A	NA	NA	NA
Overlap HD DEGs	NA	NA	TPD52L1	NA	NA	NA
Overlap HD DEGs	NA	NA	TRIM47	NA	NA	NA
Overlap HD DEGs	NA	NA	TRPM3	NA	NA	NA
Overlap HD DEGs	NA	NA	TSPAN7	NA	NA	NA
Overlap HD DEGs	NA	NA	TTYH1	NA	NA	NA
Overlap HD DEGs	NA	NA	TTYH3	NA	NA	NA
Overlap HD DEGs	NA	NA	TUBB2B	NA	NA	NA
Overlap HD DEGs	NA	NA	TXNIP	NA	NA	NA
Overlap HD DEGs	NA	NA	VEGFA	NA	NA	NA
Overlap HD DEGs	NA	NA	VIM	NA	NA	NA
Overlap HD DEGs	NA	NA	WBP2	NA	NA	NA
Overlap HD DEGs	NA	NA	WSB1	NA	NA	NA
Overlap HD DEGs	NA	NA	ZBTB16	NA	NA	NA
Overlap HD DEGs	NA	NA	ZBTB20	NA	NA	NA
Overlap HD DEGs	NA	NA	ZFHX4	NA	NA	NA
Overlap HD DEGs	NA	NA	ZHX3	NA	NA	NA
Overlap HD DEGs	NA	NA	ZNF280D	NA	NA	NA
Overlap HD DEGs	NA	NA	ZNF516	NA	NA	NA
Overlap MS DEGs	NA	NA	NA	ACTB	KAZN	NA
Overlap MS DEGs	NA	NA	NA	AKAP9	MAML2	NA
Overlap MS DEGs	NA	NA	NA	APLP1	NA	NA
Overlap MS DEGs	NA	NA	NA	CA2	NA	NA
Overlap MS DEGs	NA	NA	NA	CAPN3	NA	NA
Overlap MS DEGs	NA	NA	NA	CNDP1	NA	NA
Overlap MS DEGs	NA	NA	NA	CNP	NA	NA
Overlap MS DEGs	NA	NA	NA	DHCR24	NA	NA
Overlap MS DEGs	NA	NA	NA	FTH1	NA	NA
Overlap MS DEGs	NA	NA	NA	GRID2	NA	NA
Overlap MS DEGs	NA	NA	NA	H3F3B	NA	NA
Overlap MS DEGs	NA	NA	NA	HHATL	NA	NA
Overlap MS DEGs	NA	NA	NA	HSP90AA1	NA	NA
Overlap MS DEGs	NA	NA	NA	HSP90AB1	NA	NA
Overlap MS DEGs	NA	NA	NA	HSPA1A	NA	NA
Overlap MS DEGs	NA	NA	NA	HSPA1B	NA	NA
Overlap MS DEGs	NA	NA	NA	KNOP1	NA	NA
Overlap MS DEGs	NA	NA	NA	LRP1B	NA	NA
Overlap MS DEGs	NA	NA	NA	LRP2	NA	NA
Overlap MS DEGs	NA	NA	NA	MDGA2	NA	NA
Overlap MS DEGs	NA	NA	NA	NEAT1	NA	NA
Overlap MS DEGs	NA	NA	NA	NRXN3	NA	NA
Overlap MS DEGs	NA	NA	NA	PDE1A	NA	NA
Overlap MS DEGs	NA	NA	NA	PIEZO2	NA	NA
Overlap MS DEGs	NA	NA	NA	SELENOP	NA	NA
Overlap MS DEGs	NA	NA	NA	SLC39A11	NA	NA
Overlap MS DEGs	NA	NA	NA	ZDHHC20	NA	NA
Overlap ASD DEGs	ARPP19	CAMK4	NA	CIRBP	CNTNAP2	CACNA1A
Overlap ASD DEGs	ATP1B1	CHL1	NA	ZNF365	OLIG1	CCND3
Overlap ASD DEGs	BEX1	CIRBP	NA	NA	NA	CD14
Overlap ASD DEGs	BMERB1	DCC	NA	NA	NA	CELF2
Overlap ASD DEGs	CAMK2N1	GRIA4	NA	NA	NA	CSGALNACT1
Overlap ASD DEGs	DPYSL2	LINGO2	NA	NA	NA	GAB1
Overlap ASD DEGs	GABRG2	MEF2C	NA	NA	NA	INPP5D
Overlap ASD DEGs	HSP90AA1	NRXN1	NA	NA	NA	LHFPL2
Overlap ASD DEGs	LINC01378	RELN	NA	NA	NA	RPS19
Overlap ASD DEGs	NORAD	TOX	NA	NA	NA	SMAP2
Overlap ASD DEGs	RASGRF1	NA	NA	NA	NA	XACT
Overlap ASD DEGs	RPL34	NA	NA	NA	NA	NA
Overlap ASD DEGs	SERINC1	NA	NA	NA	NA	NA
Overlap ASD DEGs	TCEAL2	NA	NA	NA	NA	NA
Overlap ASD DEGs	XIST	NA	NA	NA	NA	NA
